# Demographic history and genetic structure in pre-Hispanic Central Mexico

**DOI:** 10.1101/2022.06.19.496730

**Authors:** Viridiana Villa-Islas, Alan Izarraras-Gomez, Maximilian Larena, Elizabeth Mejía Perez Campos, Marcela Sandoval-Velasco, Juan Esteban Rodríguez-Rodríguez, Miriam Bravo-Lopez, Barbara Moguel, Rosa Fregel, Jazeps Medina Tretmanis, David Alberto Velázquez-Ramírez, Alberto Herrera-Muñóz, Karla Sandoval, Maria A. Nieves-Colón, Gabriela Zepeda, Fernando A Villanea, Eugenia Fernández Villanueva Medina, Ramiro Aguayo-Haro, Cristina Valdiosera, Alexander Ioannidis, Andrés Moreno-Estrada, Flora Jay, Emilia Huerta-Sanchez, Federico Sánchez-Quinto, María C. Ávila-Arcos

## Abstract

Aridoamerica and Mesoamerica are two distinct cultural areas that hosted numerous pre-Hispanic civilizations between 2,500 BCE and 1,521 CE. The division between these regions shifted southward due to severe droughts ca. 1,100 years ago, allegedly driving demographic changes and population replacement in some sites in central Mexico. Here, we present shotgun genome-wide data from 12 individuals and 26 mitochondrial genomes from eight pre-Hispanic archaeological sites across Mexico, including two at the shifting border of Aridoamerica and Mesoamerica. We find population continuity spanning the climate change episode and a broad preservation of the genetic structure across present-day Mexico for the last 2,300 years. Lastly, we identify a contribution to pre-Hispanic populations of northern and central Mexico from an ancient unsampled ‘ghost’ population.
