## Supplementary_Table_S1-S3_Sample_infomation for "Demographic history and genetic structure in pre-Hispanic Central Mexico"

### Sheet: S1. Sample_Uniparental_markers
Sample	Site	ID Locality	State	Region	Pre-Hispanic cultural region	Date (CE)	Mitochondrial Haplogroup	Quality Mitochodrial Haplogroup assignment (%)	Mitochondrial genome depth (x)	Whole genome depth (x)	Included in Autosomal genomic data analysis (Yes/No)	Molecular sex Assignment	Ry	95% CI (Ry)	Y Chromosome Haplogroup
F9_ST_a	La Ventana Cave	Sierra Tarahumara	Chihuahua	North Mexico	Aridoamerica	1100	C1c1a	0.9246	1284.77	1.41218	Yes	XY	0.1023	0.1018-0.1028	Q1a2a1-L54
MOM6_ST_a	La Ventana Cave	Sierra Tarahumara	Chihuahua	North Mexico	Aridoamerica	1100	C1b11	0.8906	71.6712	0.0131948	Yes	XY	0.1005	0.0954-0.1056	Q1a2a1a1-M3
P_CCM_b	Cadereyta de Montes	Sierra Gorda	Querétaro	Central Mexico	Northern Frontier of Mesoamerica	320 ± 40 BCE	A2d	0.7811	46.1488	0.00025593	No	ND	NA	NA	NA
2417Q_TOL_b	Toluquilla	Sierra Gorda	Querétaro	Central Mexico	Northern Frontier of Mesoamerica	671-867	B2l	0.7334	222.469	4.73668	Yes	XY	0.0994	0.0991-0.0997	Q1a2a1a1-M3
333O_TOL_b	Toluquilla	Sierra Gorda	Querétaro	Central Mexico	Northern Frontier of Mesoamerica	700 ± 50	B2l	0.6594	66.8072	0.0018994	No	XY	0.1497	0.1337-0.1657	ND
11R_R_b	Ranas	Sierra Gorda	Querétaro	Central Mexico	Northern Frontier of Mesoamerica	769 ± 40	D1m	0.84	28.2146	0.0112229	Yes	XY	0.1446	0.1387-0.1505	Q1a2a1-L54
6428A_TOL_b	Toluquilla	Sierra Gorda	Querétaro	Central Mexico	Northern Frontier of Mesoamerica	784 ± 50	B2l	0.6998	104.88	0.000818977	No	Consistent with XY	0.0705	0.0382-0.1029	ND
7A_R_b	Ranas	Sierra Gorda	Querétaro	Central Mexico	Northern Frontier of Mesoamerica	ND	A2d	0.8293	38.1544	0.00023484	No	ND	NA	NA	NA
37AI_R_b	Ranas	Sierra Gorda	Querétaro	Central Mexico	Northern Frontier of Mesoamerica	ND	A2d	0.8806	63.6186	0.000441653	No	Not Assigned	0.0536	0.0119-0.0953	NA
333Q_TOL_b	Toluquilla	Sierra Gorda	Querétaro	Central Mexico	Northern Frontier of Mesoamerica	520 ± 40	A2d	0.8496	32.4223	0.000182094	No	ND	NA	NA	NA
2417C_TOL_a	Toluquilla	Sierra Gorda	Querétaro	Central Mexico	Northern Frontier of Mesoamerica	1,160 ± 60	A2d	0.829	44.2487	0.000245193	No	ND	NA	NA	NA
2417J_TOL_a	Toluquilla	Sierra Gorda	Querétaro	Central Mexico	Northern Frontier of Mesoamerica	1,161 ± 60	A2d	0.9053	216.664	1.39365	Yes	XX	0.0067	0.0066-0.0068	NA
333A_TOL_a	Toluquilla	Sierra Gorda	Querétaro	Central Mexico	Northern Frontier of Mesoamerica	1,351 ± 50	B2c	0.6153	7.37009	0.000264972	No	ND	NA	NA	NA
333B_TOL_a	Toluquilla	Sierra Gorda	Querétaro	Central Mexico	Northern Frontier of Mesoamerica	1,351 ± 50	B2c	0.7854	529.856	2.27893	Yes	XX	0.0071	0.007-0.0072	NA
333C_TOL_a	Toluquilla	Sierra Gorda	Querétaro	Central Mexico	Northern Frontier of Mesoamerica	1,351 ± 50	B2c	0.7636	148.775	0.00877014	No	Consistent with XX	0.0169	0.0148-0.019	NA
E1_CdV_b	Cañada de la Virgen	Cañada de la Virgen	Guanajuato	Central Mexico	Northern Frontier of Mesoamerica	ND	ND	NA	ND	8.3799e-05	No	ND	NA	NA	NA
E2_CdV_b	Cañada de la Virgen	Cañada de la Virgen	Guanajuato	Central Mexico	Northern Frontier of Mesoamerica	ND	ND	NA	ND	0.000472731	No	Consistent with XY	0.0867	0.0644-0.1091	ND
E4_CdV_b	Cañada de la Virgen	Cañada de la Virgen	Guanajuato	Central Mexico	Northern Frontier of Mesoamerica	670-870	A2ai	0.7478	8.20611	0.0302895	Yes	XY	0.1406	0.1369-0.1443	ND
E5_CdV_b	Cañada de la Virgen	Cañada de la Virgen	Guanajuato	Central Mexico	Northern Frontier of Mesoamerica	800-520 BCE	ND	NA	ND	1.66409e-05	No	ND	NA	NA	NA
EN_CdV_b	Cañada de la Virgen	Cañada de la Virgen	Guanajuato	Central Mexico	Northern Frontier of Mesoamerica	ND	ND	NA	ND	4.18394e-05	No	ND	NA	NA	NA
E6_CdV_b	Cañada de la Virgen	Cañada de la Virgen	Guanajuato	Central Mexico	Northern Frontier of Mesoamerica	640-720	B2a	0.5912	3.2157	0.000344749	No	Consistent with XY	0.0989	0.0687-0.1292	ND
E7_CdV_b	Cañada de la Virgen	Cañada de la Virgen	Guanajuato	Central Mexico	Northern Frontier of Mesoamerica	ND	A2+(64)	0.8655	89.9927	0.125782	Yes	XX (after pmd1)	0.0147	0.014-0.0155	NA
E8_CdV_b	Cañada de la Virgen	Cañada de la Virgen	Guanajuato	Central Mexico	Northern Frontier of Mesoamerica	540-660	B2	0.82	98.7075	0.526752	Yes	XY	0.1331	0.1322-0.134	Q1a2a1a1-M3
E9_CdV_b	Cañada de la Virgen	Cañada de la Virgen	Guanajuato	Central Mexico	Northern Frontier of Mesoamerica	770-980	ND	NA	ND	2.24444e-05	No	ND	NA	NA	NA
E10_CdV_b	Cañada de la Virgen	Cañada de la Virgen	Guanajuato	Central Mexico	Northern Frontier of Mesoamerica	ND	C1b7	0.8301	45.5196	0.00135657	No	XY	0.0986	0.0813-0.1159	ND
E11_CdV_b	Cañada de la Virgen	Cañada de la Virgen	Guanajuato	Central Mexico	Northern Frontier of Mesoamerica	ND	B2	0.7514	5.73915	0.00207868	No	XY	0.1039	0.0907-0.1171	ND
E14_CdV_b	Cañada de la Virgen	Cañada de la Virgen	Guanajuato	Central Mexico	Northern Frontier of Mesoamerica	660-780	ND	NA	ND	2.52709e-05	No	ND	NA	NA	NA
E15_CdV_b	Cañada de la Virgen	Cañada de la Virgen	Guanajuato	Central Mexico	Northern Frontier of Mesoamerica	ND	ND	NA	ND	2.5384e-05	No	ND	NA	NA	NA
E17_CdV_b	Cañada de la Virgen	Cañada de la Virgen	Guanajuato	Central Mexico	Northern Frontier of Mesoamerica	ND	ND	NA	ND	0.000147048	No	ND	NA	NA	NA
E18_CdV_b	Cañada de la Virgen	Cañada de la Virgen	Guanajuato	Central Mexico	Northern Frontier of Mesoamerica	ND	ND	NA	ND	0.000122733	No	ND	NA	NA	NA
E19_CdV_b	Cañada de la Virgen	Cañada de la Virgen	Guanajuato	Central Mexico	Northern Frontier of Mesoamerica	660-780	D1m	0.9464	169.636	0.148082	Yes	XX (after pmd3)	0.0131	0.0121-0.0141	NA
E1A_Mich_b	La Mina	Michoacán	Michoacán	Central Mexico	Mesoamerica	647-825	A2j1	0.8395	18.801	0.000118568	No	ND	NA	NA	NA
E2_Mich_b	La Mina	Michoacán	Michoacán	Central Mexico	Mesoamerica	647-825	D1i2	0.8874	187.586	0.027395	Yes	XX (after pmd0)	0.0091	0.0083-0.01	NA
E4_Mich_b	La Mina	Michoacán	Michoacán	Central Mexico	Mesoamerica	647-825	D1i2	0.9112	168.049	0.0427986	Yes	XX (after pmd0)	0.0125	0.0113-0.0137	NA
M1_Mich	Tanhuato	Michoacán	Michoacán	Central Mexico	Mesoamerica	ND	A2f2	0.8534	39.1174	0.000267806	No	XY	0.1644	0.0794-0.2494	ND
M2_Mich_b	Zaragoza	Michoacán	Michoacán	Central Mexico	Mesoamerica	680-970	C	0.737	12.1149	0.000180474	No	ND	NA	NA	NA
M3_Mich_b	Zaragoza	Michoacán	Michoacán	Central Mexico	Mesoamerica	680-970	ND	NA	ND	ND	No	ND	NA	NA	NA
M4_Mich_b	Zaragoza	Michoacán	Michoacán	Central Mexico	Mesoamerica	680-970	ND	NA	ND	ND	No	ND	NA	NA	NA
M5_Mich_b	Zaragoza	Michoacán	Michoacán	Central Mexico	Mesoamerica	680-970	ND	NA	ND	ND	No	ND	NA	NA	NA
ND	Do not determined
NA	Does not apply

### Sheet: S2.Summary_Library_info
																						Contamination estimated with Schmutzi
Sample	Tissue	Extraction Method	Library ID	Type of library (shotgun/mitochondrial genome capture (mtC)/ whole genome capture (WGC)	Sequencing center	illumina platform	Sequenced reads	After collapse and trim reads	Mapped reads Q25	After removing duplicates	After removing paralogs	Endogenous content	Clonality	Positions covered in hg19 >=1x	Mapped reads average length	Average depth - hg19 (x)	Reads mapped to rCRS	Positions covered in rCRS >=1x	rCRS Depth (x)	Haplogroup Assignment	Haplogroup Assignment Quality	Average contamination	Upper bound	Lower bound
F9_ST_a	Tooth	described in Raghavan et al., 2015	F9_2_E1_GGCGGAG_L004_R1_001.fastq__141111	shotgun	Uppsala	NextSeq550	89801251	89801251	2681408	2565214	2564896	0.0285619	0.0433332	197447173	80.8991		6840	16163	35.2471	C1c1a	0.8371	0.02	0.03	0.01
			F9_2_E1_GGCGGAG_L004_R1_001.fastq__150123	shotgun	Uppsala	NextSeq550	71110567	71110567	2093976	2020239	2019993	0.0284064	0.0352139	156431142	80.6961		5599	15929	28.4758	C1c1a	0.857	0.02	0.03	0.01
			F9_2_E1_GGCGGAG_L005_R1_001.fastq__150123	shotgun	Uppsala	NextSeq550	70998952	70998952	2089523	2017106	2016830	0.0284065	0.0346572	156192011	80.696		5639	16156	28.964	C1c1a	0.8228	0.02	0.03	0.01
			F9_2_E1_GGCGGAG_L007_R1_001.fastq__150416__BC6217ANXX	shotgun	Uppsala	NextSeq550	77338178	77338178	2294803	2208663	2208371	0.0285547	0.037537	170465611	80.6746		5992	16164	30.9444	C1c1a	0.8228	0.02	0.03	0.01
			F9_2_E1_GGCGGAG_L008_R1_001.fastq__150416__BC6217ANXX	shotgun	Uppsala	NextSeq550	77340536	77340536	2297817	2211858	2211575	0.0285953	0.037409	170861011	80.7364		5939	16089	30.3756	C1c1a	0.8228	0.02	0.03	0.01
			F9_2_E1_GGCGGAG_L008_R1_001.fastq__150416	shotgun	Uppsala	NextSeq550	78161343	78161343	2317763	2230106	2229821	0.0285284	0.0378197	172006152	80.6353		6130	16131	31.4692	C1c1a	0.8228	0.02	0.03	0.01
			F9-2E1_S7_L001	WGC	Stanford	NextSeq550	3562979	3562979	966664	835208	834980	0.234349	0.135989	65909878	84.8229		13733	16288	76.1931	C1c1a	0.8371	0.01	0.02	0
			F9-2E1_S7_L002	WGC	Stanford	NextSeq550	3360780	3360780	906304	785167	784976	0.23357	0.13366	61938727	84.7377		13245	16277	73.1767	C1c1a	0.857	0.02	0.03	0.01
			F9-2E1_S7_L003	WGC	Stanford	NextSeq550	4470298	4470298	1224770	1036376	1036125	0.23178	0.15382	81638767	84.829		15138	16302	85.1263	C1c1a	0.8228	0.01	0.02	0
			F9-2E1_S7_L004	WGC	Stanford	NextSeq550	3984559	3984559	1082969	924193	923953	0.231883	0.146612	72884899	84.7947		14251	16264	79.1559	C1c1a	0.8228	0.02	0.03	0.01
			F9-2E2_S8_L001	WGC	Stanford	NextSeq550	2182773	2182773	658651	573608	573472	0.262726	0.129117	46333935	87.0191		14574	16303	83.6846	C1c1a	0.857	0.02	0.03	0.01
			F9-2E2_S8_L002	WGC	Stanford	NextSeq550	2041995	2041995	615824	537757	537642	0.263293	0.126768	43396907	86.9188		13933	16360	79.8401	C1c1a	0.8228	0.02	0.03	0.01
			F9-2E2_S8_L003	WGC	Stanford	NextSeq550	2743244	2743244	839625	717514	717367	0.261503	0.145435	58005859	87.097		16296	16394	95.3494	C1c1a	0.8371	0.02	0.03	0.01
			F9-2E2_S8_L004	WGC	Stanford	NextSeq550	2449172	2449172	742105	637242	637093	0.260126	0.141305	51473795	86.9871		15265	16405	88.1775	C1c1a	0.8228	0.02	0.03	0.01
			F9_2_E2_TGGACGT_L003	shotgun	Uppsala	NextSeq550	84382655	84382655	5217152	4901163	4900605	0.058076	0.0605673	376884620	83.9204		14814	16431	86.3967	C1c1a	0.857	0.02	0.03	0.01
			F9_2_E2_TGGACGT_L007	shotgun	Uppsala	NextSeq550	74726459	74726459	4628960	4375530	4375006	0.0585469	0.0547488	338678572	83.7745		13841	16394	79.7331	C1c1a	0.8228	0.02	0.03	0.01
			F9_2E2_TGGACGT_L007	shotgun	Raghavan et al., 2015	Raghavan et al., 2015	17669636	17669636	1209581	1186198	1186014	0.0671216	0.0193315	95075870	82.5736		5226	16180	27.5616	C1c1a	0.8228	0.02	0.03	0.01
			F9_2_E2_TGGACGT_L008	shotgun	Uppsala	NextSeq550	74541539	74541539	4611187	4360040	4359512	0.0584843	0.0544647	337761065	83.8208		13846	16526	80.1806	C1c1a	0.8228	0.02	0.03	0.01
			F9_2_E3_AACCATG_L002	shotgun	Uppsala	NextSeq550	47725827	47725827	930502	829834	829743	0.0173856	0.108187	66603001	83.454		14068	16529	82.9236	C1c1a	0.8371	0.02	0.03	0.01
			F9_2_E3_AACCATG_L005	shotgun	Uppsala	NextSeq550	42429168	42429168	831721	749694	749611	0.0176674	0.0986232	60127729	83.3299		13152	16535	76.4071	C1c1a	0.8228	0.02	0.03	0.01
			F9_2_E3_AACCATG_L006_R1_001.fastq__150122	shotgun	Uppsala	NextSeq550	42453843	42453843	828247	746619	746542	0.0175848	0.0985551	59837724	83.2967		13301	16446	77.3643	C1c1a	0.8228	0.02	0.03	0.01
			F9_2_E3_AACCATG_L006_R1_001.fastq__150416	shotgun	Uppsala	NextSeq550	40335237	40335237	780152	707724	707638	0.0175439	0.0928383	56676131	83.1502		12585	16502	72.811	C1c1a	0.857	0.02	0.03	0.01
			F9_2E3_AACCATG_L006	shotgun	Raghavan et al., 2015	Raghavan et al., 2015	12035148	12035148	257747	248312	248272	0.0206289	0.0366057	19686593	82.0821		5855	16127	31.2222	C1c1a	0.8228	0.02	0.03	0.01
			F9_2_E3_AACCATG_L007	shotgun	Uppsala	NextSeq550	40637569	40637569	783639	710444	710357	0.0174803	0.093404	56963747	83.2874		12676	16563	73.8847	C1c1a	0.8228	0.02	0.03	0.01
			F9_2_E4_CAGGAAG_L005	shotgun	Uppsala	NextSeq550	85613328	85613328	116849	102328	102314	0.00119507	0.124271	7453447	84.043		11507	16433	65.3316	C1c1a	0.8228	0.02	0.03	0.01
			F9_2_E4_CAGGAAG_L006	shotgun	Uppsala	NextSeq550	60485084	60485084	81162	73597	73592	0.0012167	0.0932086	5272407	83.4805		9154	16426	50.5146	C1c1a	0.8371	0.02	0.03	0.01
			F9_2_E4_CAGGAAG_L007	shotgun	Uppsala	NextSeq550	60883553	60883553	81947	74113	74097	0.00121703	0.0955984	5330148	83.7256		9095	16305	50.705	C1c1a	0.8228	0.02	0.03	0.01
			F9_2E4_CAGGAAG_L008	shotgun	Raghavan et al., 2015	Raghavan et al., 2015	24283924	24283924	36665	34861	34857	0.00143539	0.0492022	2399378	81.4484		5002	16161	26.3059	C1c1a	0.8228	0.02	0.03	0.01
			F9E1_S1_L001-4	WGC	Stanford	NextSeq550	146025629	146025629	45818446	10871978	10868353	0.0744277	0.762716	725602871	84.5131		25739	16542	164.971	C1c1a	0.857	0.02	0.03	0.01
			F9E2_S2_L001-4	WGC	Stanford	NextSeq550	55147469	55147469	21612480	8313783	8311540	0.150715	0.615325	591724607	87.229		27412	16536	191.058	C1c1a	0.857	0.02	0.03	0.01
			MOM_F9_1_CGTTGGT_L001	shotgun	Raghavan et al., 2015	Raghavan et al., 2015	17280870	17280870	586763	502620	502527	0.02908	0.143402	41355367	84.6158		5645	16189	31.2447	C1c1a	0.8228	0.02	0.03	0.01
			MOM_F9_1_CGTTGGT_L007	shotgun	Uppsala	NextSeq550	80084225	80084225	2499403	1427976	1427728	0.0178278	0.428673	117387850	85.8		12204	16521	73.5695	C1c1a	0.8228	0.02	0.03	0.01
			MOM_F9_2_CTATACG_L001	shotgun	Raghavan et al., 2015	Raghavan et al., 2015	10885409	10885409	357663	329520	329466	0.0302668	0.0786858	27184312	84.6172		3933	15663	21.2817	C1c1a	0.857	0.01	0.02	0
			MOMF9_CTTGCGG_L003	shotgun	Uppsala	NextSeq550	43685729	43685729	1315731	955900	955698	0.0218767	0.273484	77402500	83.8183		8926	16302	50.6346	C1c1a	0.8228	0.02	0.03	0.01
			MOMF9_CTTGCGG_L004	shotgun	Uppsala	NextSeq550	43685729	43905613	1323318	959957	959770	0.0218598	0.274583	77687832	83.7685		8993	16418	50.9496	C1c1a	0.8228	0.02	0.03	0.01
			MOMF9_CTTGCGG_L006	shotgun	Uppsala	NextSeq550	16792350	16792350	525092	456609	456516	0.027186	0.130421	36636767	82.3677		4905	15931	26.2007	C1c1a	0.857	0.01	0.02	0
			MOMF9_CTTGCGG_L008	shotgun	Raghavan et al., 2015	Raghavan et al., 2015	42920981	42920981	1282753	936962	936766	0.0218254	0.269569	76065947	84.0199		8821	16318	49.832	C1c1a	0.8228	0.02	0.03	0.01
			momf9_e1_l1_AACCATG	shotgun	Uppsala	NextSeq550	5180991	5180991	2670942	2615476	2614979	0.504726	0.0207665	238195822	96.2676		1659	15446	10.3557	C1c1a (cont)	0.8898	NA	NA	NA
			Sample_ESW_CAATTA	shotgun	Raghavan et al., 2015	Raghavan et al., 2015	5795261	5795261	153392	145601	145571	0.025119	0.0507914	10248121	71.8191		1786	14264	7.95751	C1c1a (cont)	0.6222	NA	NA	NA
			Merged_libraries								52015885			1970412787		1.41218	206216	16569	1284.77	C1c1a	0.9246	0.02	0.03	0.01
MOM6_ST_a	Tooth	described in Raghavan et al., 2015	2-3Run_MOM6	shotgun	Raghavan et al., 2015	Raghavan et al., 2015	34481003	34481003	148946	11161	11160	0.000323656	0.925067	619363	84.1022		1911	15425	9.79353	C1b11 (cont)	0.7605	NA	NA	NA
			4-6Run_MOM6	shotgun	Raghavan et al., 2015	Raghavan et al., 2015	39937930	39937930	240226	7142	7140	0.000178777	0.97027	485399	85.8382		1068	14211	5.66558	C	0.7647	0.01	0.02	0
			ESW_MOM6_CCGATT	shotgun	Raghavan et al., 2015	Raghavan et al., 2015	5862483	5862483	149225	142867	142850	0.0243668	0.0426068	10981048	77.9236		1190	14179	5.47631	C1b11	0.7983	0.01	0.02	0
			ESW_MOM6_TCGAG	shotgun	Raghavan et al., 2015	Raghavan et al., 2015	5792266	5792266	171492	164716	164699	0.0284343	0.039512	13559897	83.4637		1236	14202	6.08323	C1b11	0.7409	0.01	0.02	0
			mom6_e1	shotgun	Raghavan et al., 2015	Raghavan et al., 2015	2671267	2671267	49636	47189	47187	0.0176647	0.0492989	5118440	110.379		748	15197	5.0915	C1b11	0.7846	0.01	0.02	0
			MOM6_S16	WGC	Stanford	NextSeq550	1706453	1706453	468722	104291	104252	0.0610928	0.777499	8390696	88.3278		7474	16146	39.566	C1b11	0.876	0.02	0.03	0.01
			Merged_libraries								477272			38106950		0.0131948	13626	16388	71.6712	C1b11	0.8906	0.02	0.03	0.01
2417C_TOL_a	Tooth	Rohland and Hofreiter, 2007	MA1GH1SS003	shotgun	LANGEBIO	NextSeq550	1022	828	112	107	107	0.129227	0.0446429	8280	78.3925		0	0		ND	NA	ND	ND	ND
			MA1XC1SS02	shotgun	LANGEBIO	NextSeq550	10944590	7297951	2721	2683	2683	0.000367637	0.0139655	207190	81.2001		5	376		ND	NA	ND	ND	ND
			MA1DC1SS14	mtC	LANGEBIO	NextSeq550	750143	607319	48287	8816	8815	0.0145146	0.817425	39710	86.0987	0.000245193	8526	16137	44.2487	A2d	0.829	0.02	0.03	0.01
2417J_TOL_a	Tooth	Rohland and Hofreiter, 2007	MA1GH1SS001	shotgun	LANGEBIO	NextSeq550	2796	2246	356	342	342	0.152271	0.0393258	27675	81.9006		3	187		ND	NA	ND	ND	ND
			MA1TP5SS01	shotgun	LANGEBIO	NextSeq550	7929128	6207234	60530	47757	47754	0.00769328	0.211019	3748564	80.3706		330	10983		ND	NA	NA	NA	NA
	Tooth	Dabney et al., 2013	2417J-2	shotgun	INMEGEN	NextSeq550	14147122	9175774	1290717	1241627	1241515	0.135304	0.0380331	113423384	95.5971		4517	16563		A2d	0.9485	0.02	0.03	0.01
			2417J-2	shotgun	CIMMYT	NovaSeq	850551088	711606449	102631496	36271609	36267847	0.0509662	0.646584	2101108098	115.582		24710	16569		A2d	0.9053	0.02	0.03	0.01
			Merged_libraries								37557458			2108051602		1.39365	28230	16569	216.664	A2d	0.9053	0.02	0.03	0.01
2417Q_TOL_b	Tooth	Rohland and Hofreiter, 2007	MA1GH1SS005	shotgun	LANGEBIO	NextSeq550	14753274	11732209	4007926	3583748	3583432	0.305435	0.105835	273430502	81.8438		2199	14947		B2l	0.6562	0.01	0.02	0
			MA1TP5SS05	shotgun	LANGEBIO	NextSeq550	6460359	4935930	1699588	1609908	1609746	0.326128	0.0527657	126854603	81.6697		990	14291		B2l	0.6515	0.01	0.02	0
			MA1XC1SS70	shotgun	LANGEBIO	NextSeq550	58308148	42970085	17116875	12041728	12040357	0.280203	0.2965	842927099	86.4356		9862	15632		B2l	0.7587	0.01	0.02	0
			2417Q	shotgun	CIMMYT	NovaSeq	1005542064	908270982	318444096	126040444	126026162	0.138754	0.604199	2681860115	104.676		23261	16473		B2l	0.7334	0.01	0.02	0
			Merged_libraries								143337420			2697414785		4.73668	33166	16473	222.469	B2l	0.7334	0.01	0.02	0
333B_TOL_a	Tooth	Rohland and Hofreiter, 2007	MA1GH1SS002	shotgun	LANGEBIO	NextSeq550	11529712	4789350	1891239	1745675	1745489	0.364452	0.0769675	130620285	81.0032		8225	16130		B2c	0.6674	0.02	0.03	0.01
			MA1TP5SS02	shotgun	LANGEBIO	NextSeq550	2399404	1849093	741022	700887	700804	0.378999	0.0541617	55458936	80.9663		3561	15957		B2c	0.5994	0.02	0.03	0.01
			MA1XC1SS46	shotgun	LANGEBIO	NextSeq550	10278269	7498433	3322305	2751656	2751319	0.366919	0.171763	219710423	84.5314		11609	16260		B2c	0.6968	0.02	0.03	0.01
			333B_S2	shotgun	INMEGEN	NextSeq550	20727224	15550659	6837959	6198761	6197951	0.398565	0.0934779	499449440	90.5988		18693	16392		B2c	0.7092	0.02	0.03	0.01
			333B	shotgun	CIMMYT	NovaSeq	677064668	594966347	256991277	59821688	59810604	0.100528	0.767223	2385646930	101.385		30119	16569		B2c	0.7854	0.02	0.03	0.01
			Merged_libraries								71196316			2419444907		2.27893	72204	16569	529.856	B2c	0.7854	0.02	0.03	0.01
333C_TOL_a	Tooth	Dabney et al., 2013	MA1XC1SS62	shotgun	LANGEBIO	NextSeq550	10022281	8732980	580210	124312	124266	0.0142295	0.785747	10238501	85.801		2582	15989		B2c	0.6627	0.02	0.03	0.01
			333C-2	shotgun	INMEGEN	NextSeq550	9980083	7487930	8822	8668	8668	0.0011576	0.0174564	743974	86.5416		139	8249		ND	NA	ND	ND	ND
			333C-WGC	WGC	INMEGEN	NextSeq550	106302	92499	7542	7424	7424	0.0802603	0.0156457	3239	86.9982		45	3239		ND	NA	ND	ND	ND
			333C	WGC	CIMMYT	NovaSeq	14003574	12931727	338788	143774	143749	0.011116	0.575623	12528804	104.989		18547	16568		B2c	0.7636	0.02	0.03	0.01
			Merged_libraries								284097			23964895		0.00877014	21310	16568	148.775	B2c	0.7636	0.02	0.03	0.01
333Q_TOL_b	Tooth	Dabney et al., 2013	333Q_S1	shotgun	INMEGEN	NextSeq550	7326409	4627648	293	292	292	6.3099e-05	0.00341297	22149	75.9555		17	1319		ND	NA	ND	ND	ND
			333Q_mt	mtC	INMEGEN	NextSeq550	10258254	8005403	81883	5883	5881	0.000734629	0.928154	41558	95.8459	0.000182094	5575	16425	32.4223	A2d	0.8496	0.02	0.03	0.01
333O_TOL_b	Tooth	Dabney et al., 2013	333O_S25	shotgun	INMEGEN	NextSeq550	6439465	4915743	8633	8353	8351	0.00169883	0.0324337	693408	83.2026		34	2301		ND	NA	ND	ND	ND
			3330-mt	mtC	INMEGEN	NextSeq550	5394639	3909214	121971	65252	65245	0.0166901	0.46502	4659596	90.1182	0.0018994	11784	16383	66.8072	B2l	0.6594	0.02	0.03	0.01
333A_TOL_a	Tooth	Dabney et al., 2013	333A_S29	shotgun	INMEGEN	NextSeq550	5039045	3798717	760	729	729	0.000191907	0.0407895	67457	92.7778		0	0		ND	NA	ND	ND	ND
			333A_S8	mtC	INMEGEN	NextSeq550	1133832	761884	1888	898	898	0.00117866	0.524364	43813	88.9911		546	13890		ND	NA	ND	ND	ND
			333A-mt	mtC	INMEGEN	NextSeq550	3087706	2278376	10064	7086	7082	0.00310835	0.295906	603257	94.9877		798	14552		B2y	0.5776	0.01	0.02	0
			Merged_libraries								8709			688463		0.000264972	1344	14796	7.37009	B2c	0.6153	0.01	0.02	0
7A_R_b	Tooth	Rohland and Hofreiter, 2007	MA1GH1SS004	shotgun	LANGEBIO	NextSeq550	6954	5884	197	190	190	0.032291	0.035533	16619	87.4579		2	121		ND	NA	ND	ND	ND
			MA1TP5SS04	shotgun	LANGEBIO	NextSeq550	9614865	5784207	75190	811	809	0.000139864	0.989214	57275	87.5587		275	12193		ND	NA	ND	ND	ND
			MA1DC1SS10	mtC	LANGEBIO	NextSeq550	731046	286547	42090	7365	7365	0.0257026	0.825018	46078	86.8261		6939	16183		A2d	0.7737	0.02	0.03	0.01
			Merged_libraries								8364			107304		0.00023484	7216	16289	38.1544	A2d	0.8293	0.02	0.03	0.01
11R_R_b	Tooth	Rohland and Hofreiter, 2007	MA1GH1SS009	shotgun	LANGEBIO	NextSeq550	8492782	7481839	99455	93130	93120	0.0124461	0.0635966	5893753	63.7369		103	4299		ND	NA	ND	ND	ND
			MA1TP5SS09	shotgun	LANGEBIO	NextSeq550	16590237	14195881	1512360	124021	123927	0.00872979	0.917995	8738019	74.8039		1312	14798		D1m	0.7775	0.01	0.02	0
			MA1XC1SS72	mtC	LANGEBIO	NextSeq550	2773895	2308315	464647	8257	8254	0.00357577	0.98223	447861	67.4113		1789	15591		D1m	0.8197	0.02	0.03	0.01
			11R_S17	shotgun	INMEGEN	NextSeq550	7667660	5204067	69186	67760	67756	0.0130198	0.0206111	5342931	79.4465		58	3281		ND	NA	ND	ND	ND
			11R	WGC	CIMMYT	NovaSeq	2058060	1965932	271206	155420	155369	0.0790307	0.42693	12903009	87.5271		2996	15399		D1m	0.8099	0.02	0.03	0.01
			Merged_libraries								448408			32124713		0.0112229	6258	15995	28.2146	D1m	0.84	0.02	0.03	0.01
6428A_TOL_b	Tooth	Dabney et al., 2013	G428A_S27	shotgun	INMEGEN	NextSeq550	9469591	7635860	20416	19862	19861	0.00260102	0.0271356	1808874	91.4197		117	7932		ND	NA	ND	ND	ND
			G428A_S27	mtC	INMEGEN	NextSeq550	3210782	2228840	119172	25231	25228	0.0113189	0.788281	795524	100.493	0.000818977	16659	16501	104.88	B2l	0.6998	0.02	0.03	0.01
37AI_R_b	Tooth	Dabney et al., 2013	3A7I_S28	shotgun	INMEGEN	NextSeq550	5929520	4211589	136629	48296	48292	0.0114665	0.646517	4664224	97.2515		169	9456		ND	NA	ND	ND	ND
			37AI-mt	mtC	INMEGEN	NextSeq550	1308572	997338	199637	13947	13946	0.0139832	0.930138	319915	98.0298	0.000441653	10626	16513	63.6186	A2d	0.8806	0.02	0.03	0.01
P_CCM_b	Tooth	Rohland and Hofreiter, 2007	Pepita	shotgun	LANGEBIO	NextSeq550	26089047	12137566	21260	36	36	2.966e-06	0.998307	2468	77.1111		1	49		ND	NA	ND	ND	ND
	Skin	as Supplementary	MA1XC1SS06	shotgun	LANGEBIO	NextSeq550	7241104	4452915	860	720	720	0.000161692	0.162791	35319	82.1611		0	0		ND	NA	ND	ND	ND
			MA1DC1SS08	mtC	LANGEBIO	NextSeq550	595248	470324	23206	9285	9285	0.0197417	0.599888	41953	85.3195	0.00025593	8930	16016	46.1488	A2d	0.7811	0.02	0.03	0.01
E1A_Mich_b	Tooth	Dabney et al., 2013	E1A_S24	shotgun	INMEGEN	NextSeq550	6811176	4013115	1154	1133	1132	0.000282075	0.0181976	99990	88.3852		9	883		ND	NA	ND	ND	ND
			E1AMichmti15	mtC	INMEGEN	NextSeq550	5990435	4393722	34679	4122	4121	0.000937929	0.881138	70945	89.0544	0.000118568	3496	16134	18.801	A2j1	0.8395	0.02	0.03	0.01
E2_Mich_b	Tooth	Dabney et al., 2013	E2_S2	shotgun	INMEGEN	NextSeq550	6909270	6050832	20286	19651	19650	0.00324749	0.0313024	1680681	86.2239		233	11167		ND	NA	ND	ND	ND
			E2_S5	WGC	INMEGEN	NextSeq550	7569252	5834879	761581	327215	327176	0.0560725	0.570348	27126881	92.955		22447	16533		D1i2	0.9686	0.02	0.03	0.01
			E2-WGC	WGC	INMEGEN	NextSeq550	70341617	60777804	6765113	1239550	1239229	0.0203895	0.816773	106441854	93.0385		24034	16552		D1i2	0.9686	0.02	0.03	0.01
			Merged_libraries								1585965			109960292		0.0476141	46704	16552	303.578	D1i2	0.9686	0.06	0.07	0.05
			Merged_libraries_pmd0								886820			65056680		0.027395	28155	16258	187.586	D1i2	0.8874	0.02	0.03	0.01
E4_Mich_b	Tooth	Dabney et al., 2013	E4A_S3	shotgun	INMEGEN	NextSeq550	6222266	4840034	13213	12737	12737	0.00263159	0.0360251	1219188	96.0647		8	783		ND	NA	ND	ND	ND
			E4A_S20	WGC	INMEGEN	NextSeq550	6446486	4378004	299225	239735	239707	0.0547526	0.198814	22213628	99.5309		9091	16313		D1i2	0.9257	0.01	0.02	0
			E5A-WGC	WGC	INMEGEN	NextSeq550	60898275	45251947	3471572	1071257	1071008	0.0236677	0.69142	98806732	100.289		18270	16507		D1i2	0.8977	0.02	0.03	0.01
			Merged_libraries								1323390			102377778		0.0427986	27362	16508	168.049	D1i2	0.9112	0.01	0.02	0
M1_Mich_b	Tooth	Dabney et al., 2013	M1_S21	shotgun	INMEGEN	NextSeq550	12888986	11124470	1616	1541	1541	0.000138523	0.0464109	93783	61.0902		15	953		ND	NA	ND	ND	ND
			M1mt_S9	mtC	INMEGEN	NextSeq550	1552763	1153713	17541	4335	4335	0.00375743	0.752865	60526	79.5864		3787	15726		A2f2	0.8458	0.01	0.02	0
			M1-mt_S17	mtC	INMEGEN	NextSeq550	2779120	2235171	36341	4937	4937	0.00220878	0.864148	58248	78.9536		4349	15821		A2f2	0.7776	0.01	0.02	0
			Merged_libraries								10813			187444		0.000267806	8151	15967	39.1174	A2f2	0.8534	0.01	0.02	0
M2_Mich_b	Tooth	Dabney et al., 2013	M2_S23	shotgun	INMEGEN	NextSeq550	6028192	4616203	1905	1846	1846	0.000399896	0.0309711	186198	101.224		8	533		ND	NA	ND	ND	ND
			M2-mt_S3	mtC	INMEGEN	NextSeq550	1294596	830739	5545	1939	1939	0.00233407	0.650316	86540	86.2367		1229	15111		C	0.661	0.02	0.03	0.01
			M2-MT_S1	mtC	INMEGEN	NextSeq550	1643772	1176752	8267	2353	2353	0.00199957	0.715374	114484	86.9431		1351	15000		C	0.7496	0.02	0.03	0.01
			Merged_libraries								6138			351610		0.000180474	2585	15408	12.1149	C	0.737	0.02	0.03	0.01
M3_Mich_b	Tooth	Dabney et al., 2013	M3_S24	shotgun	INMEGEN	NextSeq550	5028909	2979344	24	23	23	7.71982e-06	0.0416667	2036	88.5217		0	0		ND	NA	ND	ND	ND
			M3-mt_S18	mtC	INMEGEN	NextSeq550	2281696	1226125	368	301	301	0.000245489	0.182065	17890	79.9601		187	8432		ND	NA	ND	ND	ND
M4_Mich_b	Tooth	Dabney et al., 2013	M4_S20	shotgun	INMEGEN	NextSeq550	8718423	6264562	63	39	39	6.2255e-06	0.380952	3247	83.2821		0	0		ND	NA	ND	ND	ND
			M4_S7	mtC	INMEGEN	NextSeq550	5003479	3260024	2400	2218	2218	0.000680363	0.0758333	203229	91.8025		19	1331		ND	NA	ND	ND	ND
M5_Mich_b	Tooth	Dabney et al., 2013	M5_S26	shotgun	INMEGEN	NextSeq550	5675254	3969624	41	38	38	9.5727e-06	0.0731707	3471	92.8947		0	0		ND	NA	ND	ND	ND
			M5-mt_S4	mtC	INMEGEN	NextSeq550	1151424	682067	615	584	584	0.000856221	0.0504065	38639	80.7757		203	10168		ND	NA	ND	ND	ND
E1_CdV_b	Falanx	Dabney et al., 2013	AM1CV2SS01	shotgun	LANGEBIO	NextSeq550	6218207	5272456	84	84	84	1.59319e-05	0	6306	75		0	0		ND	NA	ND	ND	ND
			AM1CV2SS30	mtC	LANGEBIO	NextSeq550	3630276	2916008	408	289	289	9.91081e-05	0.291667	25266	89.1972		14	1286		ND	NA	ND	ND	ND
			AM1CV2SS030_S2	mtC	LANGEBIO	NextSeq550	5410552	4383841	2898	2640	2639	0.000601984	0.0890269	222319	86.144		62	4384		ND	NA	ND	ND	ND
			Merged_libraries								3012			249540		8.3799e-05	76	4440		ND	NA	ND	ND	ND
E2_CdV_b	condyle of inferior mandible	Dabney et al., 2013	AM1CV2SS02	shotgun	LANGEBIO	NextSeq550	8047942	6758942	3907	3768	3768	0.000557484	0.0355772	287880	77		3	194		ND	NA	ND	ND	ND
			AM1CV2SS39	mtC	LANGEBIO	NextSeq550	3001395	2490591	9079	5001	5001	0.00200796	0.449168	414535	85.2112		81	4954		ND	NA	ND	ND	ND
			AM1CV2SS039_S1	mtC	LANGEBIO	NextSeq550	4415183	3682020	34704	8649	8645	0.0023479	0.750778	732191	86.355		133	7641		ND	NA	ND	ND	ND
			Merged_libraries								17412			1201851		0.000472731	214	7899		ND	NA	ND	ND	ND
E4_CdV_b	Phalanx	Dabney et al., 2013	AM1CV2SS04	shotgun	LANGEBIO	NextSeq550	7357220	5295260	197242	153662	153652	0.0290169	0.220947	11763672	77		120	6583		ND	NA	ND	ND	ND
			AM1CV2SS27	WGC	LANGEBIO	NextSeq550	17591488	12046470	4306770	377622	377425	0.0313308	0.912319	31388922	85.3482		308	11534		ND	NA	ND	ND	ND
			AM1CV2SS027_S2	WGC	LANGEBIO	NextSeq550	203327672	146147359	50511820	590249	589071	0.00403066	0.988315	46733737	84.3808		1141	15110		A2ai	0.7587	0.01	0.02	0
			Merged_libraries								1119802			47333900		0.0302895	1523	15113	8.20611	A2ai	0.7478	0.01	0.02	0
E5_CdV_b	Tooth	Dabney et al., 2013	AM1CV2SS05	shotgun	LANGEBIO	NextSeq550	7763931	6502744	41	40	40	6.15125e-06	0.0243902	2624	65		0	0		ND	NA	ND	ND	ND
			AM1CV2SS40	mtC	LANGEBIO	NextSeq550	2306923	1889190	453	279	279	0.000147682	0.384106	16300	68.2007		127	4869		ND	NA	ND	ND	ND
			AM1CV2SS040_S3	mtC	LANGEBIO	NextSeq550	3431845	2814722	1730	429	429	0.000152413	0.752023	25940	69.654		169	6176		ND	NA	ND	ND	ND
			Merged_libraries								748			36115		1.66409e-05	297	6777		ND	NA	ND	ND	ND
EN_CdV_b	Rib	Dabney et al., 2013	AM1CV2SS06	shotgun	LANGEBIO	NextSeq550	7823557	5975673	99	68	68	1.13795e-05	0.313131	5296	77		0	0		ND	NA	ND	ND	ND
			AM1CV2SS32	mtC	LANGEBIO	NextSeq550	4312873	2839010	891	691	690	0.000243042	0.224467	60629	90.2899		6	590		ND	NA	ND	ND	ND
			AM1CV2SS032_S7	mtC	LANGEBIO	NextSeq550	6346353	4193925	4952	730	730	0.000174061	0.852585	61444	84.963		16	1477		ND	NA	ND	ND	ND
			Merged_libraries								1487			106781		4.18394e-05	22	1705		ND	NA	ND	ND	ND
E6_CdV_b	Radius	Dabney et al., 2013	AM1CV2SS07	shotgun	LANGEBIO	NextSeq550	7263637	5862549	4161	4080	4080	0.000695943	0.0194665	307784	77		1	50		ND	NA	ND	ND	ND
			AM1CV2SS35	mtC	LANGEBIO	NextSeq550	3214429	2387764	4514	3512	3511	0.00147041	0.221976	268462	83.1444		300	11251		ND	NA	ND	ND	ND
			AM1CV2SS035_S4	mtC	LANGEBIO	NextSeq550	4946749	3667434	7700	5479	5479	0.00149396	0.288442	440508	83.8354		331	11524		ND	NA	ND	ND	ND
			Merged_libraries								13070			979684		0.000344749	632	11732	3.2157	B2a	0.5912	0.01	0.02	0
E7_CdV_b	Tooth	Dabney et al., 2013	AM1CV2SS08	shotgun	LANGEBIO	NextSeq550	5626114	4595927	42427	41834	41828	0.0091011	0.0139769	2906571	70		55	3624		ND	NA	ND	ND	ND
			AM1CV2SS24	WGC	LANGEBIO	NextSeq550	25600873	19287596	4724780	1774278	1773729	0.0919622	0.624474	132434177	83.4779		7625	16235		A2+(64)	0.8114	0.01	0.02	0
			AM1CV2SS024_S5	WGC	LANGEBIO	NextSeq550	307646355	235572342	59317801	2965133	2962112	0.0125741	0.950013	206493920	80.5084		9494	16473		A2+(64)	0.8405	0.01	0.02	0
			Merged_libraries								4776517			209773420		0.125782	17153	16502	89.9927	A2+(64)	0.8655	0.01	0.02	0
E8_CdV_b	Phalanx	Dabney et al., 2013	AM1CV2SS09	shotgun	LANGEBIO	NextSeq550	8971382	7237104	566183	552183	552129	0.0762914	0.024727	43759857	80.7897		350	12838		ND	NA	ND	ND	ND
			AM1CV2SS28	WGC	LANGEBIO	NextSeq550	13478472	9657169	3940147	2863815	2863182	0.296483	0.273171	231612874	93.2677		7144	15759		B2	0.74	0.01	0.02	0
			AM1CV2SS028_S1	WGC	LANGEBIO	NextSeq550	309767792	232456088	92318430	14637796	14631667	0.0629438	0.841442	959652619	90.1581		10092	16450		B2	0.82	0.01	0.02	0
			Merged_libraries								18044845			981253241		0.526752	17467	16450	98.7075	B2	0.82	0.01	0.02	0
E9_CdV_b	Tooth	Dabney et al., 2013	AM1CV2SS10	shotgun	LANGEBIO	NextSeq550	8970810	8070728	103	99	98	1.21426e-05	0.038835	4726	49.4796		2	104		ND	NA	ND	ND	ND
			AM1CV2SS34	mtC	LANGEBIO	NextSeq550	2940148	2683367	762	387	386	0.000143849	0.492126	18965	64.0389		211	7391		ND	NA	ND	ND	ND
			AM1CV2SS034_S6	mtC	LANGEBIO	NextSeq550	4271674	3956841	2324	581	581	0.000146834	0.75	32862	68.716		232	7970		ND	NA	ND	ND	ND
			Merged_libraries								1065			43771		2.24444e-05	445	8655		ND	NA	ND	ND	ND
E10_CdV_b	Tooth	Dabney et al., 2013	AM1CV2SS20	shotgun	LANGEBIO	NextSeq550	1261288	1035922	3365	3330	3330	0.00321453	0.0104012	273473	82.5423		2	104		ND	NA	ND	ND	ND
			AM1CV2SS33	mtC	LANGEBIO	NextSeq550	2693488	2035558	20428	17241	17238	0.00846844	0.156011	1207933	88.6821		3697	15858		C1b7	0.8942	0.01	0.02	0
			AM1CV2SS33_S3	mtC	LANGEBIO	NextSeq550	4079333	3050512	33759	26895	26894	0.00881622	0.203324	1973749	89.0809		4896	15889		C1b7	0.7883	0.01	0.02	0
			Merged_libraries								47461			3306344		0.00135657	8593	16055	45.5196	C1b7	0.8301	0.01	0.02	0
E11_CdV_b	Patella	Dabney et al., 2013	AM1CV2SS12	shotgun	LANGEBIO	NextSeq550	2897934	2421145	11282	10949	10949	0.00452224	0.029516	928311	85.2367		18	1384		ND	NA	ND	ND	ND
			AM1CV2SS38	mtC	LANGEBIO	NextSeq550	3421821	2894959	39524	22341	22337	0.00771583	0.434749	1950123	89.4255		533	13901		ND	NA	ND	ND	ND
			AM1CV2SS38_S6	mtC	LANGEBIO	NextSeq550	5914148	5028994	73984	39031	39028	0.0077606	0.47244	3444154	89.7748		566	14449		ND	NA	ND	ND	ND
			Merged_libraries								72313			5742526		0.00207868	1110	14465	5.73915	B2	0.7514	0.01	0.02	0
E14_CdV_b	Unidentified long bone	Dabney et al., 2013	AM1CV2SS21	shotgun	LANGEBIO	NextSeq550	244409	229301	5	5	4	1.74443e-05	0	308	77.25		0	0		ND	NA	ND	ND	ND
			AM1CV2SS31	mtC	LANGEBIO	NextSeq550	3313639	2978846	463	396	394	0.000132266	0.144708	30289	81.3756		3	270		ND	NA	ND	ND	ND
			AM1CV2SS31_S2	mtC	LANGEBIO	NextSeq550	4881095	4412529	1000	588	584	0.00013235	0.412	44024	78.6113		4	313		ND	NA	ND	ND	ND
			Merged_libraries								982			67274		2.52709e-05	7	583		ND	NA	ND	ND	ND
E15_CdV_b	Tooth	Dabney et al., 2013	AM1CV2SS14	shotgun	LANGEBIO	NextSeq550	385451	350223	12	12	12	3.42639e-05	0	670	56		0	0		ND	NA	ND	ND	ND
			AM1CV2SS36	mtC	LANGEBIO	NextSeq550	3800070	3527714	648	370	369	0.0001046	0.429012	26611	76.5962		70	4680		ND	NA	ND	ND	ND
			AM1CV2SS36_S4	mtC	LANGEBIO	NextSeq550	6221913	5803663	1191	637	636	0.000109586	0.465155	46862	78.0975		106	6478		ND	NA	ND	ND	ND
			Merged_libraries								1017			69766		2.5384e-05	176	7873		ND	NA	ND	ND	ND
E17_CdV_b	Unidentified long bone	Dabney et al., 2013	AM1CV2SS15	shotgun	LANGEBIO	NextSeq550	3588169	3089224	77	74	74	2.39542e-05	0.038961	3684	64.1081		0	0		ND	NA	ND	ND	ND
			AM1CV2SS16	shotgun	LANGEBIO	NextSeq550	12671626	11302877	482	452	452	3.99898e-05	0.0622407	25923	66.9093		1	54		ND	NA	ND	ND	ND
			AM1CV2SS37	mtC	LANGEBIO	NextSeq550	3890995	3522265	1437	1359	1356	0.00038498	0.0542797	114243	88.0583		48	4005		ND	NA	ND	ND	ND
			AM1CV2SS37_S5	mtC	LANGEBIO	NextSeq550	6424415	5823297	4916	3335	3334	0.000572528	0.321603	286407	90.2358		119	6673		ND	NA	ND	ND	ND
			Merged_libraries								5216			412567		0.000147048	168	8332		ND	NA	ND	ND	ND
E18_CdV_b	Tooth	Dabney et al., 2013	AM1CV2SS17	shotgun	LANGEBIO	NextSeq550	2103047	1930146	21	21	21	1.088e-05	0	1630	77.6667		0	0		ND	NA	ND	ND	ND
			AM1CV2SS41	mtC	LANGEBIO	NextSeq550	2720056	2482372	2134	1947	1945	0.000783525	0.0876289	181329	96.9614		105	6295		ND	NA	ND	ND	ND
			AM1CV2SS41_S7	mtC	LANGEBIO	NextSeq550	4040161	3701993	2543	2157	2157	0.000582659	0.151789	185449	87.9504		102	5602		ND	NA	ND	ND	ND
			Merged_libraries								4123			362670		0.000122733	207	8228		ND	NA	ND	ND	ND
E19_CdV_b	Tooth	Dabney et al., 2013	AM1CV2SS18	shotgun	LANGEBIO	NextSeq550	4218215	3669767	51232	50554	50551	0.013775	0.0132339	3993826	79.839		154	7357		ND	NA	ND	ND	ND
			AM1CV2SS25	WGC	LANGEBIO	NextSeq550	16188088	12334501	4225145	1886537	1886054	0.152909	0.553498	153606270	93.1901		13478	16387		D1m	0.8802	0.01	0.02	0
			AM1CV2SS25_S1	WGC	LANGEBIO	NextSeq550	195278906	151702752	52377402	3054037	3051797	0.020117	0.941692	233431311	91.3236		16500	16507		D1m	0.9464	0.02	0.03	0.01
			Merged_libraries								4987519			237303654		0.148082	30066	16507	169.636	D1m	0.9464	0.01	0.02	0
ND	Do not determined
NA	Does not apply

### Sheet: S3. Ancient_America_published
Individual ID	Population ID	Country	Cultural area in Mexico (pre-Hispanic times)	Date (YBP)	Human genome depth (x)	Reference
Saqqaq	Saqqaq	Greenland	NA	4000	12.79	Rasmussen et al., 2010
I5319	Athabascan	Alaska (USA)	NA	1,170 ± 30	17.9	Flegontov et al., 2019
USR1	USR1	Alaska (USA)	NA	11500	16.8	Moreno-Mayar et al., 2018
CK-13	Ontario	Canada	NA	4,267 ± 22	2	Scheib et al., 2018
Anzick	Anzick	USA	NA	12,707 - 12,556	14.42	Rasmussen et al., 2014
CR01	California	USA	NA	1,111 ± 39	4.3	Scheib et al., 2018
CT01	California	USA	NA	387 ± 38	3.7	Scheib et al., 2018
NC	California	USA	NA	1,450 ± 30	0.6	Scheib et al., 2018
PS06	California	USA	NA	1,570 ± 41	1.6	Scheib et al., 2018
SC05	California	USA	NA	1,101 ± 41	5.7	Scheib et al., 2018
SM02	California	USA	NA	826 ± 26	2.46	Scheib et al., 2018
SN11	California	USA	NA	1,172 ± 39	2.9	Scheib et al., 2018
SN13	California	USA	NA	881 ± 42	0.9	Scheib et al., 2018
SN17	California	USA	NA	4,517 ± 51	3.6	Scheib et al., 2018
SN44	California	USA	NA	4,647 ± 54	0.8	Scheib et al., 2018
B03	Pericu	Mexico	Aridoamerica	ND	0.34	Scheib et al., 2018
BC25	Pericu	Mexico	Aridoamerica	800-300	0.15	Raghavan et al., 2015
BC30	Pericu	Mexico	Aridoamerica	800-300	0.09	Raghavan et al., 2015
I3443	Belize	Belize	NA	9310	0.06	Posth et al., 2018
I5456	Belize	Belize	NA	6455	0.04	Posth et al., 2018
IPK12	Patagonia	Chile	NA	930–795	8.2	de la Fuente et al., 2018
IPK13	Patagonia	Chile	NA	1,275–1,110	3.7	de la Fuente et al., 2018
IPY08	Patagonia	Chile	NA	ND	1.8	de la Fuente et al., 2018
IPY10	Patagonia	Chile	NA	895–725	9.5	de la Fuente et al., 2018
ND	Do not determined
NA	Does not apply
