## Supplementary_Table_S8_Reference_panel_present-day for "Demographic history and genetic structure in pre-Hispanic Central Mexico"

### Sheet: S5. Reference Panel Present-day
Population	Population ID	N	N (after kin and mind filters)	> 90% Native American Ancestry	Country	Region	Latitud	Longitud	Reference
Akimel O'odham (Pima)	Akimel O'odham	2	2	2	Mexico	North Mexico (MEX-North)	29	-108	Mallick et al., 2016
Akimel O'odham (Pima)	Akimel O'odham	12	10	8	Mexico	North Mexico (MEX-North)			Bergström et al., 2020
Konkaak (Seri)	Konkaak	21	19	19	Mexico	North Mexico (MEX-North)	29	-112.15	Moreno-Estrada et al., 2014
Rarámuri (Tarahumara)	Rarámuri	24	16	16	Mexico	North Mexico (MEX-North)	27.75	-107.17	Moreno-Estrada et al., 2014
Wixárika (Huichol)	Wixárika	24	24	24	Mexico	North Mexico (MEX-North)	21.17	-104.08	Moreno-Estrada et al., 2014
Wixárika (Huichol)	Wixárika	1	1	1	Mexico	North Mexico (MEX-North)			Raghavan et al., 2015
Nahua from Jalisco	Nahua_J	20	7	7	Mexico	Central-West Mexico (MEX-Central_west)	19.5	-103.5	Moreno-Estrada et al., 2014
Purépecha	Purépecha	23	3	3	Mexico	Central-West Mexico (MEX-Central_west)	19.75	-101.5	Moreno-Estrada et al., 2014
Totonac	Totonac	23	20	20	Mexico	Central-East Mexico (MEX-Central_east)	20	-97.8	Moreno-Estrada et al., 2014
Nahua from Puebla	Nahua_P	22	5	5	Mexico	Central-East Mexico (MEX-Central_east)	19.97	-97.62	Moreno-Estrada et al., 2014
Nahua from Puebla (from trios)	Nahua_T	27	19	19	Mexico	Central-East Mexico (MEX-Central_east)	19.93	-97.62	Moreno-Estrada et al., 2014
Nahua	Nahua	2	2	2	Mexico	Central-East Mexico (MEX-Central_east)			Mallick et al., 2016
Triqui	Triqui	24	24	24	Mexico	South Mexico (MEX-South)	17.18	-97.95	Moreno-Estrada et al., 2014
Zapotec from South	Zapotec	23	22	22	Mexico	South Mexico (MEX-South)	17.23	-96.23	Moreno-Estrada et al., 2014
Zapotec	Zapotec	2	2	2	Mexico	South Mexico (MEX-South)	16.5	-97.2	Mallick et al., 2016
Mazatec	Mazatec	17	17	16	Mexico	South Mexico (MEX-South)	18.33	-96.33	Moreno-Estrada et al., 2014
Mixe	Mixe	3	3	2	Mexico	South Mexico (MEX-South)	16.95	-96.58	Mallick et al., 2016
Mixtec	Mixtec	2	2	1	Mexico	South Mexico (MEX-South)	17	-97	Mallick et al., 2016
Tzotzil	Tzotzil	21	21	21	Mexico	Southeast Mexico (MEX-Southeast)	16.83	-92.67	Moreno-Estrada et al., 2014
Tojolabal	Tojolabal	21	19	19	Mexico	Southeast Mexico (MEX-Southeast)	16.5	-92	Moreno-Estrada et al., 2014
Lacandon	Lacandon	22	19	18	Mexico	Southeast Mexico (MEX-Southeast)	16.75	-91.25	Moreno-Estrada et al., 2014
Maya from Quintana Roo	Maya	18	9	8	Mexico	Southeast Mexico (MEX-Southeast)	19.58	-88.58	Moreno-Estrada et al., 2014
Maya	Maya	2	2	2	Mexico	Southeast Mexico (MEX-Southeast)	19	-91	Mallick et al., 2016
Maya	Maya	19	19	7	Mexico	Southeast Mexico (MEX-Southeast)			Bergström et al., 2020
Yoruba	YRI	108	108	NA	Nigeria	Continental Reference, Africa			The 1000 Genomes Project Consortium, 2015
Utah Residents with Northern and Western European Ancestry	CEU	99	99	NA	USA	Continental Reference, Europe			The 1000 Genomes Project Consortium, 2015
Han Chinese	CHB	103	103	NA	Beijing	Continental Reference, Asia			The 1000 Genomes Project Consortium, 2015
NA: Does not apply
