## Supplementary_Table_S9_F3outgroup_prehispanic-present-day for "Demographic history and genetic structure in pre-Hispanic Central Mexico"

### Sheet: Hoja1
Source_1	Source_2	Target	f_3	std_err	Z	SNPs
F9_ST_a	Lacandon	YRI	0.263848	0.00294	89.741	350116
F9_ST_a	Maya	YRI	0.262378	0.002678	97.975	352025
F9_ST_a	Mazatec	YRI	0.266869	0.002678	99.641	351398
F9_ST_a	Mixe	YRI	0.268451	0.003157	85.039	343118
F9_ST_a	Mixtec	YRI	0.255634	0.003608	70.849	341028
F9_ST_a	Nahua	YRI	0.264764	0.003215	82.347	343163
F9_ST_a	Nahua_J	YRI	0.269147	0.002777	96.935	348196
F9_ST_a	Nahua_P	YRI	0.267592	0.002852	93.841	347091
F9_ST_a	Nahua_T	YRI	0.267271	0.002715	98.456	351710
F9_ST_a	Pima	YRI	0.28173	0.002869	98.212	348774
F9_ST_a	Purepecha	YRI	0.269589	0.003041	88.64	343577
F9_ST_a	Raramuri	YRI	0.291267	0.002787	104.518	350940
F9_ST_a	Seri	YRI	0.276613	0.00292	94.745	349451
F9_ST_a	Tojolabal	YRI	0.262181	0.00281	93.303	350586
F9_ST_a	Totonac	YRI	0.267061	0.002742	97.414	351835
F9_ST_a	Triqui	YRI	0.266679	0.002701	98.747	352111
F9_ST_a	Tzotzil	YRI	0.267975	0.00272	98.523	352095
F9_ST_a	Wixarika	YRI	0.270969	0.002769	97.862	351983
F9_ST_a	Zapotec	YRI	0.266137	0.002654	100.265	352537
MOM6_ST_a	Lacandon	YRI	0.264657	0.00814	32.512	6373
MOM6_ST_a	Maya	YRI	0.26399	0.007521	35.1	6399
MOM6_ST_a	Mazatec	YRI	0.263625	0.007767	33.942	6391
MOM6_ST_a	Mixe	YRI	0.269693	0.009719	27.75	6221
MOM6_ST_a	Mixtec	YRI	0.248043	0.011111	22.323	6169
MOM6_ST_a	Nahua	YRI	0.26734	0.00951	28.111	6232
MOM6_ST_a	Nahua_J	YRI	0.268271	0.007962	33.693	6324
MOM6_ST_a	Nahua_P	YRI	0.271415	0.008404	32.295	6315
MOM6_ST_a	Nahua_T	YRI	0.266535	0.007499	35.543	6391
MOM6_ST_a	Pima	YRI	0.274733	0.008038	34.18	6337
MOM6_ST_a	Purepecha	YRI	0.274146	0.009155	29.946	6230
MOM6_ST_a	Raramuri	YRI	0.273487	0.007758	35.252	6381
MOM6_ST_a	Seri	YRI	0.273326	0.008663	31.55	6351
MOM6_ST_a	Tojolabal	YRI	0.268662	0.007987	33.637	6375
MOM6_ST_a	Totonac	YRI	0.26842	0.007617	35.24	6392
MOM6_ST_a	Triqui	YRI	0.267597	0.007672	34.88	6399
MOM6_ST_a	Tzotzil	YRI	0.267996	0.007843	34.171	6401
MOM6_ST_a	Wixarika	YRI	0.271519	0.007686	35.325	6401
MOM6_ST_a	Zapotec	YRI	0.263255	0.00741	35.529	6408
11R_R_b	Lacandon	YRI	0.261108	0.009707	26.9	4047
11R_R_b	Maya	YRI	0.253327	0.009582	26.438	4073
11R_R_b	Mazatec	YRI	0.262287	0.009563	27.427	4062
11R_R_b	Mixe	YRI	0.250769	0.011899	21.075	3962
11R_R_b	Mixtec	YRI	0.242442	0.013328	18.19	3933
11R_R_b	Nahua	YRI	0.265433	0.011519	23.043	3976
11R_R_b	Nahua_J	YRI	0.266607	0.010416	25.595	4027
11R_R_b	Nahua_P	YRI	0.26687	0.010375	25.722	4008
11R_R_b	Nahua_T	YRI	0.265421	0.009621	27.588	4068
11R_R_b	Pima	YRI	0.264002	0.010209	25.861	4029
11R_R_b	Purepecha	YRI	0.261103	0.011692	22.333	3970
11R_R_b	Raramuri	YRI	0.259453	0.009897	26.216	4058
11R_R_b	Seri	YRI	0.252789	0.010255	24.651	4048
11R_R_b	Tojolabal	YRI	0.250571	0.009411	26.624	4053
11R_R_b	Totonac	YRI	0.256978	0.009328	27.55	4069
11R_R_b	Triqui	YRI	0.263562	0.009467	27.84	4068
11R_R_b	Tzotzil	YRI	0.260533	0.009396	27.728	4065
11R_R_b	Wixarika	YRI	0.263804	0.009423	27.996	4073
11R_R_b	Zapotec	YRI	0.260957	0.009324	27.988	4072
2417Q_TOL_b	Lacandon	YRI	0.278096	0.002949	94.303	484459
2417Q_TOL_b	Maya	YRI	0.276421	0.002763	100.031	487072
2417Q_TOL_b	Mazatec	YRI	0.281363	0.002748	102.388	486221
2417Q_TOL_b	Mixe	YRI	0.281593	0.003293	85.513	475034
2417Q_TOL_b	Mixtec	YRI	0.266329	0.003605	73.88	472218
2417Q_TOL_b	Nahua	YRI	0.278429	0.00327	85.147	475119
2417Q_TOL_b	Nahua_J	YRI	0.282559	0.00291	97.094	481934
2417Q_TOL_b	Nahua_P	YRI	0.280952	0.002898	96.934	480414
2417Q_TOL_b	Nahua_T	YRI	0.282977	0.002766	102.309	486651
2417Q_TOL_b	Pima	YRI	0.274585	0.002831	96.992	482980
2417Q_TOL_b	Purepecha	YRI	0.283341	0.003022	93.772	475625
2417Q_TOL_b	Raramuri	YRI	0.278303	0.002841	97.971	485796
2417Q_TOL_b	Seri	YRI	0.280418	0.003055	91.801	483696
2417Q_TOL_b	Tojolabal	YRI	0.278495	0.002911	95.676	485128
2417Q_TOL_b	Totonac	YRI	0.281662	0.00273	103.191	486801
2417Q_TOL_b	Triqui	YRI	0.283564	0.002842	99.771	487200
2417Q_TOL_b	Tzotzil	YRI	0.282645	0.002756	102.545	487130
2417Q_TOL_b	Wixarika	YRI	0.280208	0.002808	99.78	486992
2417Q_TOL_b	Zapotec	YRI	0.280898	0.002676	104.969	487793
2417J_TOL_a	Lacandon	YRI	0.27332	0.002893	94.478	379286
2417J_TOL_a	Maya	YRI	0.271714	0.002601	104.483	381327
2417J_TOL_a	Mazatec	YRI	0.27596	0.002602	106.065	380622
2417J_TOL_a	Mixe	YRI	0.277155	0.003162	87.665	371923
2417J_TOL_a	Mixtec	YRI	0.267233	0.003719	71.853	369633
2417J_TOL_a	Nahua	YRI	0.274893	0.003024	90.891	371900
2417J_TOL_a	Nahua_J	YRI	0.278649	0.002865	97.25	377248
2417J_TOL_a	Nahua_P	YRI	0.280403	0.00282	99.436	376005
2417J_TOL_a	Nahua_T	YRI	0.278212	0.002733	101.783	380977
2417J_TOL_a	Pima	YRI	0.269385	0.002827	95.276	378090
2417J_TOL_a	Purepecha	YRI	0.279092	0.002964	94.16	372276
2417J_TOL_a	Raramuri	YRI	0.272328	0.002751	98.997	380314
2417J_TOL_a	Seri	YRI	0.27517	0.003006	91.538	378719
2417J_TOL_a	Tojolabal	YRI	0.272744	0.00269	101.381	379812
2417J_TOL_a	Totonac	YRI	0.277334	0.002701	102.685	381052
2417J_TOL_a	Triqui	YRI	0.27755	0.002634	105.391	381320
2417J_TOL_a	Tzotzil	YRI	0.276442	0.002687	102.894	381392
2417J_TOL_a	Wixarika	YRI	0.274702	0.002732	100.567	381249
2417J_TOL_a	Zapotec	YRI	0.275346	0.002622	105.014	381839
333B_TOL_a	Lacandon	YRI	0.275534	0.002866	96.133	433008
333B_TOL_a	Maya	YRI	0.273641	0.002667	102.584	435345
333B_TOL_a	Mazatec	YRI	0.277978	0.002699	103.001	434614
333B_TOL_a	Mixe	YRI	0.280611	0.003318	84.561	424546
333B_TOL_a	Mixtec	YRI	0.272411	0.003562	76.475	421907
333B_TOL_a	Nahua	YRI	0.274638	0.003024	90.834	424625
333B_TOL_a	Nahua_J	YRI	0.278779	0.002744	101.597	430699
333B_TOL_a	Nahua_P	YRI	0.280052	0.002892	96.843	429336
333B_TOL_a	Nahua_T	YRI	0.280703	0.002728	102.912	434966
333B_TOL_a	Pima	YRI	0.272132	0.002849	95.528	431641
333B_TOL_a	Purepecha	YRI	0.279699	0.003038	92.076	425008
333B_TOL_a	Raramuri	YRI	0.274117	0.002784	98.469	434251
333B_TOL_a	Seri	YRI	0.276013	0.002964	93.123	432357
333B_TOL_a	Tojolabal	YRI	0.275013	0.002722	101.051	433622
333B_TOL_a	Totonac	YRI	0.279539	0.002715	102.944	435172
333B_TOL_a	Triqui	YRI	0.28019	0.002678	104.623	435460
333B_TOL_a	Tzotzil	YRI	0.279104	0.002744	101.716	435417
333B_TOL_a	Wixarika	YRI	0.278093	0.002808	99.031	435338
333B_TOL_a	Zapotec	YRI	0.277791	0.002645	105.029	436001
E4_CdV_b	Lacandon	YRI	0.26043	0.007618	34.187	7680
E4_CdV_b	Maya	YRI	0.262366	0.007428	35.319	7724
E4_CdV_b	Mazatec	YRI	0.276181	0.007474	36.953	7701
E4_CdV_b	Mixe	YRI	0.254463	0.008957	28.408	7529
E4_CdV_b	Mixtec	YRI	0.259473	0.010402	24.945	7486
E4_CdV_b	Nahua	YRI	0.266471	0.008643	30.833	7533
E4_CdV_b	Nahua_J	YRI	0.274054	0.007851	34.907	7629
E4_CdV_b	Nahua_P	YRI	0.272323	0.007843	34.722	7608
E4_CdV_b	Nahua_T	YRI	0.270175	0.007353	36.742	7721
E4_CdV_b	Pima	YRI	0.269875	0.007804	34.58	7644
E4_CdV_b	Purepecha	YRI	0.271937	0.008832	30.79	7534
E4_CdV_b	Raramuri	YRI	0.274017	0.007484	36.611	7700
E4_CdV_b	Seri	YRI	0.274376	0.008052	34.075	7680
E4_CdV_b	Tojolabal	YRI	0.269067	0.007533	35.716	7692
E4_CdV_b	Totonac	YRI	0.271047	0.007244	37.416	7707
E4_CdV_b	Triqui	YRI	0.275246	0.007408	37.156	7716
E4_CdV_b	Tzotzil	YRI	0.270349	0.00737	36.68	7719
E4_CdV_b	Wixarika	YRI	0.272827	0.007816	34.906	7719
E4_CdV_b	Zapotec	YRI	0.270935	0.007132	37.989	7726
E7_CdV_b	Lacandon	YRI	0.261309	0.005598	46.676	16952
E7_CdV_b	Maya	YRI	0.256768	0.005357	47.933	17053
E7_CdV_b	Mazatec	YRI	0.260951	0.005286	49.369	17020
E7_CdV_b	Mixe	YRI	0.26323	0.00627	41.98	16639
E7_CdV_b	Mixtec	YRI	0.256619	0.007438	34.502	16537
E7_CdV_b	Nahua	YRI	0.266154	0.006227	42.74	16623
E7_CdV_b	Nahua_J	YRI	0.263932	0.005726	46.096	16869
E7_CdV_b	Nahua_P	YRI	0.264695	0.005867	45.115	16832
E7_CdV_b	Nahua_T	YRI	0.262378	0.00545	48.144	17033
E7_CdV_b	Pima	YRI	0.257579	0.005707	45.13	16898
E7_CdV_b	Purepecha	YRI	0.26549	0.006275	42.306	16673
E7_CdV_b	Raramuri	YRI	0.258987	0.005225	49.567	17004
E7_CdV_b	Seri	YRI	0.260156	0.005677	45.826	16934
E7_CdV_b	Tojolabal	YRI	0.258137	0.005422	47.613	16972
E7_CdV_b	Totonac	YRI	0.262353	0.00544	48.227	17025
E7_CdV_b	Triqui	YRI	0.263471	0.005481	48.073	17041
E7_CdV_b	Tzotzil	YRI	0.264216	0.005467	48.327	17049
E7_CdV_b	Wixarika	YRI	0.262161	0.005435	48.236	17029
E7_CdV_b	Zapotec	YRI	0.26078	0.005396	48.329	17079
E8_CdV_b	Lacandon	YRI	0.267251	0.003074	86.929	153511
E8_CdV_b	Maya	YRI	0.263286	0.002814	93.579	154401
E8_CdV_b	Mazatec	YRI	0.271353	0.002848	95.264	154091
E8_CdV_b	Mixe	YRI	0.271605	0.003446	78.819	150471
E8_CdV_b	Mixtec	YRI	0.263239	0.003884	67.767	149630
E8_CdV_b	Nahua	YRI	0.26708	0.003149	84.812	150596
E8_CdV_b	Nahua_J	YRI	0.27068	0.003022	89.577	152735
E8_CdV_b	Nahua_P	YRI	0.270444	0.003175	85.189	152192
E8_CdV_b	Nahua_T	YRI	0.271661	0.002931	92.69	154289
E8_CdV_b	Pima	YRI	0.266951	0.003101	86.087	153065
E8_CdV_b	Purepecha	YRI	0.272619	0.003403	80.115	150682
E8_CdV_b	Raramuri	YRI	0.268513	0.002937	91.438	153972
E8_CdV_b	Seri	YRI	0.269981	0.003067	88.026	153337
E8_CdV_b	Tojolabal	YRI	0.267586	0.002938	91.084	153723
E8_CdV_b	Totonac	YRI	0.27072	0.002956	91.579	154289
E8_CdV_b	Triqui	YRI	0.272323	0.002901	93.86	154467
E8_CdV_b	Tzotzil	YRI	0.270949	0.002901	93.389	154375
E8_CdV_b	Wixarika	YRI	0.269539	0.002907	92.722	154325
E8_CdV_b	Zapotec	YRI	0.268846	0.002828	95.079	154608
E19_CdV_b	Lacandon	YRI	0.258775	0.005643	45.86	17321
E19_CdV_b	Maya	YRI	0.257716	0.005197	49.586	17414
E19_CdV_b	Mazatec	YRI	0.26087	0.005147	50.687	17384
E19_CdV_b	Mixe	YRI	0.260014	0.006658	39.055	16982
E19_CdV_b	Mixtec	YRI	0.244948	0.00752	32.575	16883
E19_CdV_b	Nahua	YRI	0.256811	0.006211	41.346	16984
E19_CdV_b	Nahua_J	YRI	0.262357	0.005579	47.028	17224
E19_CdV_b	Nahua_P	YRI	0.265013	0.005528	47.938	17171
E19_CdV_b	Nahua_T	YRI	0.264669	0.00532	49.752	17396
E19_CdV_b	Pima	YRI	0.257672	0.005527	46.622	17258
E19_CdV_b	Purepecha	YRI	0.255915	0.006188	41.36	16999
E19_CdV_b	Raramuri	YRI	0.256329	0.005359	47.828	17375
E19_CdV_b	Seri	YRI	0.257946	0.005664	45.542	17292
E19_CdV_b	Tojolabal	YRI	0.254076	0.005291	48.018	17352
E19_CdV_b	Totonac	YRI	0.259849	0.005362	48.464	17409
E19_CdV_b	Triqui	YRI	0.261752	0.005084	51.489	17414
E19_CdV_b	Tzotzil	YRI	0.258971	0.005312	48.753	17430
E19_CdV_b	Wixarika	YRI	0.2604	0.005283	49.291	17413
E19_CdV_b	Zapotec	YRI	0.261738	0.005192	50.415	17441
E2_Mich_b	Lacandon	YRI	0.267761	0.007985	33.533	7087
E2_Mich_b	Maya	YRI	0.264497	0.007553	35.019	7124
E2_Mich_b	Mazatec	YRI	0.273736	0.007685	35.62	7117
E2_Mich_b	Mixe	YRI	0.274538	0.009194	29.86	6951
E2_Mich_b	Mixtec	YRI	0.26307	0.011136	23.624	6901
E2_Mich_b	Nahua	YRI	0.278347	0.009044	30.777	6943
E2_Mich_b	Nahua_J	YRI	0.273412	0.007968	34.315	7051
E2_Mich_b	Nahua_P	YRI	0.27155	0.00816	33.28	7024
E2_Mich_b	Nahua_T	YRI	0.273353	0.007792	35.082	7128
E2_Mich_b	Pima	YRI	0.258868	0.008031	32.232	7067
E2_Mich_b	Purepecha	YRI	0.272169	0.009231	29.485	6964
E2_Mich_b	Raramuri	YRI	0.266118	0.007841	33.94	7115
E2_Mich_b	Seri	YRI	0.267345	0.007929	33.719	7082
E2_Mich_b	Tojolabal	YRI	0.266359	0.007734	34.44	7094
E2_Mich_b	Totonac	YRI	0.27086	0.007624	35.53	7109
E2_Mich_b	Triqui	YRI	0.273283	0.007565	36.126	7129
E2_Mich_b	Tzotzil	YRI	0.271416	0.007513	36.127	7129
E2_Mich_b	Wixarika	YRI	0.270808	0.007589	35.686	7119
E2_Mich_b	Zapotec	YRI	0.268999	0.007406	36.32	7127
E4_Mich_b	Lacandon	YRI	0.272824	0.006792	40.17	9920
E4_Mich_b	Maya	YRI	0.267852	0.00653	41.018	9979
E4_Mich_b	Mazatec	YRI	0.276994	0.006923	40.009	9947
E4_Mich_b	Mixe	YRI	0.281816	0.008256	34.133	9723
E4_Mich_b	Mixtec	YRI	0.26498	0.009044	29.298	9688
E4_Mich_b	Nahua	YRI	0.278119	0.007682	36.205	9727
E4_Mich_b	Nahua_J	YRI	0.274027	0.006898	39.725	9868
E4_Mich_b	Nahua_P	YRI	0.274919	0.0071	38.721	9826
E4_Mich_b	Nahua_T	YRI	0.273131	0.006756	40.43	9961
E4_Mich_b	Pima	YRI	0.267587	0.007162	37.364	9879
E4_Mich_b	Purepecha	YRI	0.269863	0.00791	34.117	9718
E4_Mich_b	Raramuri	YRI	0.269187	0.00691	38.958	9950
E4_Mich_b	Seri	YRI	0.275784	0.007191	38.353	9893
E4_Mich_b	Tojolabal	YRI	0.272175	0.006712	40.553	9921
E4_Mich_b	Totonac	YRI	0.275164	0.006656	41.344	9955
E4_Mich_b	Triqui	YRI	0.274541	0.006716	40.879	9971
E4_Mich_b	Tzotzil	YRI	0.273246	0.006643	41.134	9959
E4_Mich_b	Wixarika	YRI	0.274865	0.006732	40.831	9973
E4_Mich_b	Zapotec	YRI	0.273735	0.006546	41.816	9972
