## Supplementary_Table_S11_CND for "Demographic history and genetic structure in pre-Hispanic Central Mexico"

### Sheet: Pre-Hispanic
Sample_ID	Number_of_intersected_sites_for_CND	Included_for_CND_analysis
F9_ST_a	1300451	Yes
MOM6_ST_a	24841	Yes
11R_R_b	21207	No
2417Q_TOL_b	1823184	Yes
2417J_TOL_a	1386030	Yes
333B_TOL_a	1604607	Yes
E4_CdV_b	31741	Yes
E7_CdV_b	139477	Yes
E8_CdV_b	660327	Yes
E19_CdV_b	162583	Yes
E2_Mich	40040	No
E4_Mich	67683	No
B03	516133	Yes
BC25	246751	Yes
BC30	166486	Yes
IPK12	1813366	Yes
IPK13	1704625	Yes
IPY08	1536867	Yes
IPY10	1826656	Yes

### Sheet: Present-day NatMex
Sample_ID	Population	Non_Native_American_ancestry_masked	Number_of_intersected_sites_for_CND	Included_for_CND_analysis	Reference
Pima1_SGDP	Akimel O'odham	Yes	1896803	Yes	Mallick et al. 2016
Pima2_SGDP	Akimel O'odham	Yes	1896803	Yes	Mallick et al. 2016
Nahua02_SGDP	Nahua	Yes	1885848	Yes	Mallick et al. 2016
Nahua20_SGDP	Nahua	Yes	1885729	Yes	Mallick et al. 2016
Mixtec1_SGDP	Mixtec	Yes	1730617	Yes	Mallick et al. 2016
Mixtec2_SGDP	Mixtec	Yes	1263563	Yes	Mallick et al. 2016
Mixe1_SGDP	Mixe	Yes	1896287	Yes	Mallick et al. 2016
Mixe2_SGDP	Mixe	Yes	1885559	Yes	Mallick et al. 2016
Mixe3_SGDP	Mixe	Yes	1846995	Yes	Mallick et al. 2016
Zapotec1_SGDP	Zapotec	Yes	1888499	Yes	Mallick et al. 2016
Zapotec2_SGDP	Zapotec	Yes	1764474	Yes	Mallick et al. 2016
HGDP01037	Akimel O'odham	Yes	1864334	Yes	Bergström et al. 2020
HGDP01041	Akimel O'odham	Yes	1876553	Yes	Bergström et al. 2020
HGDP01043	Akimel O'odham	Yes	1896583	Yes	Bergström et al. 2020
HGDP01050	Akimel O'odham	Yes	1754533	Yes	Bergström et al. 2020
HGDP01051	Akimel O'odham	Yes	1876765	Yes	Bergström et al. 2020
HGDP01053	Akimel O'odham	Yes	1889980	Yes	Bergström et al. 2020
HGDP01055	Akimel O'odham	Yes	1788994	Yes	Bergström et al. 2020
HGDP01056	Akimel O'odham	Yes	1896207	Yes	Bergström et al. 2020
HGDP01057	Akimel O'odham	Yes	1896803	Yes	Bergström et al. 2020
HGDP01058	Akimel O'odham	Yes	1746510	Yes	Bergström et al. 2020
HGDP01059	Akimel O'odham	Yes	1860443	Yes	Bergström et al. 2020
HGDP01060	Akimel O'odham	Yes	1784548	Yes	Bergström et al. 2020
HGDP00854	Maya	Yes	1676965	Yes	Bergström et al. 2020
HGDP00856	Maya	Yes	1798347	Yes	Bergström et al. 2020
HGDP00858	Maya	Yes	1747623	Yes	Bergström et al. 2020
HGDP00859	Maya	Yes	1715452	Yes	Bergström et al. 2020
HGDP00860	Maya	Yes	1170396	Yes	Bergström et al. 2020
HGDP00861	Maya	Yes	1471557	Yes	Bergström et al. 2020
HGDP00862	Maya	Yes	1662723	Yes	Bergström et al. 2020
HGDP00863	Maya	Yes	1652070	Yes	Bergström et al. 2020
HGDP00864	Maya	Yes	1778322	Yes	Bergström et al. 2020
HGDP00865	Maya	Yes	1759982	Yes	Bergström et al. 2020
HGDP00868	Maya	Yes	1535262	Yes	Bergström et al. 2020
HGDP00869	Maya	Yes	1475363	Yes	Bergström et al. 2020
HGDP00870	Maya	Yes	1728520	Yes	Bergström et al. 2020
HGDP00871	Maya	Yes	1265287	Yes	Bergström et al. 2020
HGDP00872	Maya	Yes	1766975	Yes	Bergström et al. 2020
HGDP00873	Maya	Yes	1881220	Yes	Bergström et al. 2020
HGDP00875	Maya	Yes	1634067	Yes	Bergström et al. 2020
HGDP00876	Maya	Yes	1268128	Yes	Bergström et al. 2020
HGDP00877	Maya	Yes	1633156	Yes	Bergström et al. 2020
