## Supplementary_Table_S12_CND_pairwise_values for "Demographic history and genetic structure in pre-Hispanic Central Mexico"

### Sheet: Pre-Hispanic
ID Locality	Sample ID 1	Sample ID 2	Number of intersected sites	CND	sd error
Pericu	BC25	BC30	26799	0.142286	0.00193056
Pericu	BC25	B_3	77644	0.173359	0.00119514
Pericu	BC30	B_3	51127	0.172148	0.00181343
Sierra Tarahumara	F9_ST_a	MOM6_ST_a	18398	0.186762	0.00276588
Sierra Gorda	2417Q_TOL_b	2417J_TOL_a	1347970	0.190474	0.000332705
Sierra Gorda	2417Q_TOL_b	333B_TOL_a	1558230	0.191965	0.00032789
Sierra Gorda	333B_TOL_a	2417J_TOL_a	1198782	0.182238	0.00031791
CdV	E8_CdV_b	E7_CdV_b	72848	0.17755	0.00143286
CdV	E8_CdV_b	E19_CdV_b	87248	0.182358	0.00134826
Patagonia	IPK12	IPK13	1667605	0.16965	0.000286649
Patagonia	IPY08	IPY10	1776509	0.162133	0.000294408

### Sheet: Present-day
Population ID	Sample ID 1	Sample ID 2	Number of intersected sites	CND	sd error
Akimel O'odham	HGDP01037	HGDP01041	1844085	0.197936	0.000302026
Akimel O'odham	HGDP01037	HGDP01043	1864115	0.187372	0.000330902
Akimel O'odham	HGDP01037	HGDP01050	1727766	0.189954	0.000301603
Akimel O'odham	HGDP01037	HGDP01051	1844297	0.192046	0.000277358
Akimel O'odham	HGDP01037	HGDP01053	1857512	0.19676	0.000266315
Akimel O'odham	HGDP01037	HGDP01055	1757324	0.194892	0.000267062
Akimel O'odham	HGDP01037	HGDP01056	1863739	0.186387	0.000257303
Akimel O'odham	HGDP01037	HGDP01057	1864335	0.189631	0.000249781
Akimel O'odham	HGDP01037	HGDP01058	1729935	0.19695	0.000325946
Akimel O'odham	HGDP01037	HGDP01059	1827975	0.198309	0.00026728
Akimel O'odham	HGDP01037	HGDP01060	1760022	0.184686	0.000273147
Akimel O'odham	HGDP01037	Pima1	1864335	0.202353	0.000293137
Akimel O'odham	HGDP01037	Pima2	1864335	0.199035	0.000311653
Akimel O'odham	HGDP01041	HGDP01043	1876334	0.185736	0.000319049
Akimel O'odham	HGDP01041	HGDP01050	1746107	0.19122	0.000273588
Akimel O'odham	HGDP01041	HGDP01051	1856516	0.186564	0.000258668
Akimel O'odham	HGDP01041	HGDP01053	1869731	0.152591	0.000239372
Akimel O'odham	HGDP01041	HGDP01055	1768745	0.19271	0.000330967
Akimel O'odham	HGDP01041	HGDP01056	1875958	0.172684	0.000261126
Akimel O'odham	HGDP01041	HGDP01057	1876554	0.175337	0.000285892
Akimel O'odham	HGDP01041	HGDP01058	1735375	0.174146	0.000308212
Akimel O'odham	HGDP01041	HGDP01059	1840194	0.184155	0.000290979
Akimel O'odham	HGDP01041	HGDP01060	1768034	0.185194	0.00030508
Akimel O'odham	HGDP01041	Pima1	1876554	0.176722	0.00032866
Akimel O'odham	HGDP01041	Pima2	1876554	0.172333	0.00027668
Akimel O'odham	HGDP01043	HGDP01050	1754314	0.17393	0.000294147
Akimel O'odham	HGDP01043	HGDP01051	1876546	0.195443	0.000316258
Akimel O'odham	HGDP01043	HGDP01053	1889761	0.175124	0.000301107
Akimel O'odham	HGDP01043	HGDP01055	1788775	0.196374	0.000292013
Akimel O'odham	HGDP01043	HGDP01056	1895988	0.185183	0.000275775
Akimel O'odham	HGDP01043	HGDP01057	1896584	0.192314	0.000307127
Akimel O'odham	HGDP01043	HGDP01058	1746291	0.185301	0.000292133
Akimel O'odham	HGDP01043	HGDP01059	1860224	0.191468	0.000300069
Akimel O'odham	HGDP01043	HGDP01060	1784329	0.189913	0.000290315
Akimel O'odham	HGDP01043	Pima1	1896584	0.191144	0.000300586
Akimel O'odham	HGDP01043	Pima2	1896584	0.178291	0.000283087
Akimel O'odham	HGDP01050	HGDP01051	1737529	0.199991	0.000275739
Akimel O'odham	HGDP01050	HGDP01053	1750933	0.190939	0.00028208
Akimel O'odham	HGDP01050	HGDP01055	1666871	0.194834	0.00030164
Akimel O'odham	HGDP01050	HGDP01056	1753938	0.173081	0.000279292
Akimel O'odham	HGDP01050	HGDP01058	1636778	0.180515	0.000280011
Akimel O'odham	HGDP01050	HGDP01059	1720330	0.193702	0.000292539
Akimel O'odham	HGDP01050	HGDP01060	1673070	0.196704	0.000318903
Akimel O'odham	HGDP01050	Pima1	1754534	0.20477	0.000268758
Akimel O'odham	HGDP01050	Pima2	1754534	0.181151	0.000293218
Akimel O'odham	HGDP01051	HGDP01053	1869943	0.185324	0.000270901
Akimel O'odham	HGDP01051	HGDP01055	1779358	0.188533	0.00028846
Akimel O'odham	HGDP01051	HGDP01056	1876170	0.186515	0.000249121
Akimel O'odham	HGDP01051	HGDP01057	1876766	0.187465	0.000301548
Akimel O'odham	HGDP01051	HGDP01058	1731477	0.196744	0.000325889
Akimel O'odham	HGDP01051	HGDP01059	1842653	0.190681	0.000267635
Akimel O'odham	HGDP01051	HGDP01060	1768823	0.189031	0.000311227
Akimel O'odham	HGDP01051	Pima1	1876766	0.186393	0.00032252
Akimel O'odham	HGDP01051	Pima2	1876766	0.190764	0.000243292
Akimel O'odham	HGDP01053	HGDP01055	1788995	0.190257	0.000291958
Akimel O'odham	HGDP01053	HGDP01056	1889385	0.177363	0.000280939
Akimel O'odham	HGDP01053	HGDP01057	1889981	0.183494	0.000271704
Akimel O'odham	HGDP01053	HGDP01058	1739688	0.177465	0.000301941
Akimel O'odham	HGDP01053	HGDP01059	1853621	0.18377	0.000288535
Akimel O'odham	HGDP01053	HGDP01060	1779811	0.186065	0.000298123
Akimel O'odham	HGDP01053	Pima1	1889981	0.185351	0.000317564
Akimel O'odham	HGDP01053	Pima2	1889981	0.177591	0.000290305
Akimel O'odham	HGDP01055	HGDP01056	1788399	0.18411	0.000301596
Akimel O'odham	HGDP01055	HGDP01057	1788995	0.192118	0.000299443
Akimel O'odham	HGDP01055	HGDP01058	1644055	0.192782	0.000323892
Akimel O'odham	HGDP01055	HGDP01059	1760244	0.190299	0.000267667
Akimel O'odham	HGDP01055	HGDP01060	1682708	0.191995	0.000313691
Akimel O'odham	HGDP01055	Pima1	1788995	0.200195	0.000284738
Akimel O'odham	HGDP01055	Pima2	1788995	0.192879	0.000263241
Akimel O'odham	HGDP01056	HGDP01057	1896208	0.167487	0.000251958
Akimel O'odham	HGDP01056	HGDP01058	1745915	0.180227	0.000289777
Akimel O'odham	HGDP01056	HGDP01059	1859848	0.185224	0.000294145
Akimel O'odham	HGDP01056	HGDP01060	1783953	0.186255	0.000273403
Akimel O'odham	HGDP01056	Pima1	1896208	0.177576	0.000261297
Akimel O'odham	HGDP01056	Pima2	1896208	0.162768	0.000246417
Akimel O'odham	HGDP01057	HGDP01058	1746511	0.18846	0.000284529
Akimel O'odham	HGDP01057	HGDP01059	1860444	0.189182	0.000296909
Akimel O'odham	HGDP01057	HGDP01060	1784549	0.192988	0.000294789
Akimel O'odham	HGDP01057	Pima1	1896804	0.162086	0.000288859
Akimel O'odham	HGDP01057	Pima2	1896804	0.158565	0.000264516
Akimel O'odham	HGDP01058	HGDP01059	1712694	0.184878	0.000263778
Akimel O'odham	HGDP01058	HGDP01060	1648432	0.187826	0.000287901
Akimel O'odham	HGDP01058	Pima1	1746511	0.193094	0.000260229
Akimel O'odham	HGDP01058	Pima2	1746511	0.181394	0.000288988
Akimel O'odham	HGDP01060	Pima1	1784549	0.195225	0.000300671
Akimel O'odham	HGDP01060	Pima2	1784549	0.195193	0.000372309
Akimel O'odham	Pima1	Pima2	1896804	0.147508	0.000247978
Nahua	Nahua02	Nahua20	1876270	0.198873	0.000286217
Mixtec	Mixtec1	Mixtec2	1155741	0.207493	0.000369324
Mixe	Mixe1	Mixe2	1885043	0.18072	0.000263405
Mixe	Mixe1	Mixe3	1846461	0.191584	0.000311366
Mixe	Mixe2	Mixe3	1836446	0.186122	0.000299175
Zapotec	Zapotec1	Zapotec2	1758295	0.197799	0.000292246
Maya	HGDP00854	HGDP00856	1600531	0.205661	0.000356004
Maya	HGDP00854	HGDP00858	1546185	0.199889	0.000338117
Maya	HGDP00854	HGDP00859	1532983	0.199039	0.000350086
Maya	HGDP00854	HGDP00860	1041115	0.207467	0.000372758
Maya	HGDP00854	HGDP00861	1297130	0.202823	0.000330638
Maya	HGDP00854	HGDP00862	1460147	0.198143	0.000339388
Maya	HGDP00854	HGDP00863	1454216	0.201009	0.000361012
Maya	HGDP00854	HGDP00864	1578057	0.200496	0.000323662
Maya	HGDP00854	HGDP00865	1553672	0.189082	0.000297091
Maya	HGDP00854	HGDP00868	1365298	0.200513	0.000283617
Maya	HGDP00854	HGDP00869	1314705	0.204273	0.000394496
Maya	HGDP00854	HGDP00870	1550085	0.197949	0.000313947
Maya	HGDP00854	HGDP00871	1136531	0.201147	0.000328932
Maya	HGDP00854	HGDP00872	1573001	0.200154	0.000353722
Maya	HGDP00854	HGDP00873	1666733	0.18966	0.000275592
Maya	HGDP00854	HGDP00875	1444489	0.198574	0.000355211
Maya	HGDP00854	HGDP00876	1125043	0.20358	0.000345441
Maya	HGDP00854	HGDP00877	1454383	0.208876	0.000337284
Maya	HGDP00854	Maya1	1670705	0.205087	0.00031218
Maya	HGDP00854	Maya2	1674435	0.205501	0.000295476
Maya	HGDP00856	HGDP00858	1655788	0.204079	0.00032329
Maya	HGDP00856	HGDP00859	1620717	0.203897	0.00027313
Maya	HGDP00856	HGDP00860	1120628	0.212146	0.000390452
Maya	HGDP00856	HGDP00861	1390676	0.20844	0.000361708
Maya	HGDP00856	HGDP00862	1581481	0.207862	0.000328791
Maya	HGDP00856	HGDP00863	1558295	0.205519	0.000379112
Maya	HGDP00856	HGDP00864	1704638	0.206342	0.000289888
Maya	HGDP00856	HGDP00865	1668303	0.204288	0.00028306
Maya	HGDP00856	HGDP00868	1465575	0.207816	0.000317781
Maya	HGDP00856	HGDP00869	1400753	0.211075	0.00036867
Maya	HGDP00856	HGDP00870	1646471	0.205083	0.000373708
Maya	HGDP00856	HGDP00871	1204660	0.214779	0.000389385
Maya	HGDP00856	HGDP00872	1686042	0.207336	0.000293159
Maya	HGDP00856	HGDP00873	1782764	0.206967	0.000280047
Maya	HGDP00856	HGDP00875	1560069	0.207583	0.00035566
Maya	HGDP00856	HGDP00876	1203676	0.211351	0.000366004
Maya	HGDP00856	HGDP00877	1553433	0.203198	0.000310936
Maya	HGDP00856	Maya1	1792087	0.211153	0.000319501
Maya	HGDP00856	Maya2	1795817	0.211268	0.000316934
Maya	HGDP00858	HGDP00859	1588084	0.198017	0.000341461
Maya	HGDP00858	HGDP00860	1108739	0.206252	0.000390141
Maya	HGDP00858	HGDP00861	1356108	0.20226	0.000369921
Maya	HGDP00858	HGDP00862	1527290	0.194158	0.000310485
Maya	HGDP00858	HGDP00863	1525713	0.1996	0.000332054
Maya	HGDP00858	HGDP00864	1652521	0.199494	0.000335678
Maya	HGDP00858	HGDP00865	1629994	0.197067	0.000303686
Maya	HGDP00858	HGDP00868	1410808	0.199453	0.00033517
Maya	HGDP00858	HGDP00869	1354891	0.203439	0.00033387
Maya	HGDP00858	HGDP00870	1597223	0.198151	0.000313467
Maya	HGDP00858	HGDP00871	1167480	0.207641	0.000374168
Maya	HGDP00858	HGDP00872	1622673	0.199346	0.000284398
Maya	HGDP00858	HGDP00873	1732334	0.198442	0.00032439
Maya	HGDP00858	HGDP00875	1493575	0.200102	0.000311959
Maya	HGDP00858	HGDP00876	1162028	0.203912	0.000373595
Maya	HGDP00858	HGDP00877	1489400	0.207457	0.000346195
Maya	HGDP00858	Maya1	1743389	0.204199	0.000307013
Maya	HGDP00858	Maya2	1745093	0.203906	0.000296611
Maya	HGDP00859	HGDP00860	1042208	0.205506	0.000442918
Maya	HGDP00859	HGDP00861	1330231	0.20439	0.000323075
Maya	HGDP00859	HGDP00862	1499289	0.200193	0.000340353
Maya	HGDP00859	HGDP00863	1493314	0.196846	0.000312299
Maya	HGDP00859	HGDP00864	1600325	0.200888	0.000308896
Maya	HGDP00859	HGDP00865	1622965	0.191532	0.000312534
Maya	HGDP00859	HGDP00868	1384268	0.201822	0.000350626
Maya	HGDP00859	HGDP00869	1345415	0.203127	0.000332398
Maya	HGDP00859	HGDP00870	1576542	0.19959	0.000319887
Maya	HGDP00859	HGDP00871	1122646	0.206742	0.000420001
Maya	HGDP00859	HGDP00872	1590520	0.199216	0.000347681
Maya	HGDP00859	HGDP00873	1706256	0.199222	0.00024827
Maya	HGDP00859	HGDP00875	1489999	0.201125	0.000315314
Maya	HGDP00859	HGDP00876	1161395	0.203988	0.000349895
Maya	HGDP00859	HGDP00877	1480431	0.207979	0.000345726
Maya	HGDP00859	Maya1	1710887	0.206798	0.000315685
Maya	HGDP00859	Maya2	1712922	0.205644	0.000311895
Maya	HGDP00860	HGDP00861	884906	0.211911	0.000507346
Maya	HGDP00860	HGDP00862	1045079	0.205906	0.000418732
Maya	HGDP00860	HGDP00863	1013752	0.205641	0.000448239
Maya	HGDP00860	HGDP00864	1099804	0.205112	0.000358244
Maya	HGDP00860	HGDP00865	1082229	0.206213	0.000383384
Maya	HGDP00860	HGDP00868	932060	0.211728	0.000440441
Maya	HGDP00860	HGDP00869	941900	0.20915	0.000422376
Maya	HGDP00860	HGDP00870	1088843	0.207471	0.000362357
Maya	HGDP00860	HGDP00871	835928	0.213968	0.000488477
Maya	HGDP00860	HGDP00872	1102844	0.203762	0.00036621
Maya	HGDP00860	HGDP00873	1161647	0.207481	0.000398197
Maya	HGDP00860	HGDP00875	1009773	0.208785	0.000414298
Maya	HGDP00860	HGDP00876	758417	0.214324	0.000441867
Maya	HGDP00860	HGDP00877	1018193	0.215664	0.000343128
Maya	HGDP00860	Maya1	1166162	0.212903	0.000358381
Maya	HGDP00860	Maya2	1169647	0.212248	0.000376278
Maya	HGDP00861	HGDP00862	1301804	0.205687	0.000353539
Maya	HGDP00861	HGDP00863	1284912	0.202405	0.000343417
Maya	HGDP00861	HGDP00864	1402136	0.201587	0.000349097
Maya	HGDP00861	HGDP00865	1362862	0.202698	0.000333835
Maya	HGDP00861	HGDP00868	1200751	0.204991	0.000369875
Maya	HGDP00861	HGDP00869	1146455	0.207739	0.000391611
Maya	HGDP00861	HGDP00870	1349157	0.20152	0.000324212
Maya	HGDP00861	HGDP00871	990300	0.207273	0.000412348
Maya	HGDP00861	HGDP00872	1379576	0.201792	0.000304431
Maya	HGDP00861	HGDP00873	1459377	0.201944	0.000327644
Maya	HGDP00861	HGDP00875	1248016	0.203184	0.000365495
Maya	HGDP00861	HGDP00876	1041110	0.200311	0.000431009
Maya	HGDP00861	HGDP00877	1271158	0.211577	0.000334113
Maya	HGDP00861	Maya1	1465852	0.208142	0.000360631
Maya	HGDP00861	Maya2	1469027	0.21106	0.000328017
Maya	HGDP00862	HGDP00863	1439104	0.200055	0.000337036
Maya	HGDP00862	HGDP00864	1576374	0.199313	0.000335772
Maya	HGDP00862	HGDP00865	1548298	0.198212	0.000316361
Maya	HGDP00862	HGDP00868	1345903	0.20134	0.00034658
Maya	HGDP00862	HGDP00869	1298538	0.203686	0.000366582
Maya	HGDP00862	HGDP00870	1503925	0.199994	0.000359952
Maya	HGDP00862	HGDP00871	1107774	0.208514	0.000378733
Maya	HGDP00862	HGDP00872	1560723	0.197951	0.000282832
Maya	HGDP00862	HGDP00873	1653312	0.198014	0.000339893
Maya	HGDP00862	HGDP00875	1428948	0.199631	0.000340508
Maya	HGDP00862	HGDP00876	1133051	0.206173	0.000372174
Maya	HGDP00862	HGDP00877	1438434	0.209268	0.000332639
Maya	HGDP00862	Maya1	1656463	0.201686	0.000323361
Maya	HGDP00862	Maya2	1662653	0.203783	0.000326695
Maya	HGDP00863	HGDP00864	1540133	0.199409	0.000273379
Maya	HGDP00863	HGDP00865	1531644	0.19647	0.000309261
Maya	HGDP00863	HGDP00868	1336143	0.202536	0.000372414
Maya	HGDP00863	HGDP00869	1299308	0.202606	0.000367583
Maya	HGDP00863	HGDP00870	1522818	0.200111	0.000330121
Maya	HGDP00863	HGDP00871	1119802	0.207467	0.000412422
Maya	HGDP00863	HGDP00872	1544697	0.194397	0.000331288
Maya	HGDP00863	HGDP00873	1636487	0.199017	0.00031134
Maya	HGDP00863	HGDP00875	1435284	0.201951	0.000333045
Maya	HGDP00863	HGDP00876	1120953	0.203191	0.000374511
Maya	HGDP00863	HGDP00877	1443801	0.207197	0.000319471
Maya	HGDP00863	Maya1	1646198	0.205844	0.0003257
Maya	HGDP00863	Maya2	1649540	0.205993	0.000310951
Maya	HGDP00864	HGDP00865	1650553	0.196462	0.000306303
Maya	HGDP00864	HGDP00868	1444692	0.201132	0.000337348
Maya	HGDP00863	HGDP00873	1763322	0.199124	0.000281561
Maya	HGDP00864	HGDP00869	1373383	0.202055	0.000345167
Maya	HGDP00864	HGDP00870	1613107	0.199044	0.000332325
Maya	HGDP00864	HGDP00871	1198933	0.203342	0.000385981
Maya	HGDP00864	HGDP00872	1666836	0.199131	0.000329657
Maya	HGDP00864	HGDP00873	1763322	0.198926	0.000266667
Maya	HGDP00864	HGDP00875	1522925	0.19945	0.00035076
Maya	HGDP00864	HGDP00876	1185071	0.204629	0.000341409
Maya	HGDP00864	HGDP00877	1536175	0.208289	0.000355636
Maya	HGDP00864	Maya1	1772062	0.20495	0.000310852
Maya	HGDP00864	Maya2	1775792	0.206512	0.000261569
Maya	HGDP00865	HGDP00868	1421230	0.200255	0.000341378
Maya	HGDP00865	HGDP00869	1389461	0.20152	0.000291914
Maya	HGDP00865	HGDP00870	1606230	0.195818	0.000293843
Maya	HGDP00865	HGDP00871	1158128	0.205966	0.000435479
Maya	HGDP00865	HGDP00872	1645743	0.19607	0.000267529
Maya	HGDP00865	HGDP00873	1744399	0.187541	0.000280804
Maya	HGDP00865	HGDP00875	1517938	0.198247	0.000300473
Maya	HGDP00865	HGDP00876	1170352	0.20443	0.000349691
Maya	HGDP00865	HGDP00877	1514840	0.206793	0.000324422
Maya	HGDP00865	Maya1	1755029	0.204282	0.000281803
Maya	HGDP00865	Maya2	1757452	0.203739	0.000287068
Maya	HGDP00868	HGDP00869	1236857	0.194324	0.000359779
Maya	HGDP00868	HGDP00870	1432434	0.199332	0.000359996
Maya	HGDP00868	HGDP00871	1012114	0.206514	0.000363506
Maya	HGDP00868	HGDP00872	1445037	0.202089	0.000334556
Maya	HGDP00868	HGDP00873	1522184	0.204239	0.000350824
Maya	HGDP00868	HGDP00875	1310376	0.202225	0.000360842
Maya	HGDP00868	HGDP00876	1072226	0.208251	0.000365428
Maya	HGDP00868	HGDP00877	1347731	0.209801	0.000355435
Maya	HGDP00868	Maya1	1530697	0.20881	0.000353105
Maya	HGDP00868	Maya2	1532732	0.207285	0.000333457
Maya	HGDP00869	HGDP00870	1375577	0.203062	0.00037871
Maya	HGDP00869	HGDP00871	1028533	0.204417	0.00040297
Maya	HGDP00869	HGDP00872	1376896	0.202773	0.000390962
Maya	HGDP00869	HGDP00873	1461684	0.204888	0.000342791
Maya	HGDP00869	HGDP00875	1294987	0.203443	0.000355876
Maya	HGDP00869	HGDP00876	1009648	0.20058	0.000355549
Maya	HGDP00869	HGDP00877	1315487	0.209003	0.000381115
Maya	HGDP00869	Maya1	1471653	0.208055	0.000298484
Maya	HGDP00869	Maya2	1474378	0.210458	0.00033444
Maya	HGDP00870	HGDP00871	1137702	0.205195	0.000381241
Maya	HGDP00870	HGDP00872	1615230	0.199378	0.000302534
Maya	HGDP00870	HGDP00873	1716967	0.198839	0.000298242
Maya	HGDP00870	HGDP00875	1491041	0.197104	0.000350082
Maya	HGDP00870	HGDP00876	1176855	0.201598	0.0003343
Maya	HGDP00870	HGDP00877	1493962	0.207064	0.000366266
Maya	HGDP00870	Maya1	1723425	0.203889	0.000329873
Maya	HGDP00870	Maya2	1725990	0.204709	0.000315474
Maya	HGDP00871	HGDP00872	1183147	0.205197	0.000354311
Maya	HGDP00871	HGDP00873	1258689	0.205265	0.000393776
Maya	HGDP00871	HGDP00875	1088539	0.207684	0.000442266
Maya	HGDP00871	HGDP00876	886443	0.201555	0.000453043
Maya	HGDP00871	HGDP00877	1110736	0.215795	0.000415347
Maya	HGDP00871	Maya1	1263483	0.210775	0.000324649
Maya	HGDP00871	Maya2	1262757	0.213896	0.000386935
Maya	HGDP00872	HGDP00873	1755954	0.20126	0.000284404
Maya	HGDP00872	HGDP00875	1516453	0.200387	0.000324213
Maya	HGDP00872	HGDP00876	1195055	0.205212	0.000366439
Maya	HGDP00872	HGDP00877	1539133	0.208587	0.000327215
Maya	HGDP00872	Maya1	1761103	0.203781	0.000339154
Maya	HGDP00872	Maya2	1765592	0.206223	0.000304025
Maya	HGDP00873	HGDP00875	1618606	0.200483	0.000321503
Maya	HGDP00873	HGDP00876	1259694	0.204787	0.000371163
Maya	HGDP00873	HGDP00877	1617852	0.208786	0.000328357
Maya	HGDP00873	Maya1	1874960	0.192346	0.000286119
Maya	HGDP00873	Maya2	1878690	0.188374	0.000287575
Maya	HGDP00875	HGDP00876	1107243	0.206577	0.000416801
Maya	HGDP00875	HGDP00877	1421454	0.208394	0.000310935
Maya	HGDP00875	Maya1	1630180	0.204995	0.000328334
Maya	HGDP00875	Maya2	1632393	0.20692	0.000333681
Maya	HGDP00876	HGDP00877	1111836	0.213828	0.000377404
Maya	HGDP00876	Maya1	1266102	0.209863	0.000389753
Maya	HGDP00876	Maya2	1267983	0.211675	0.000289102
Maya	HGDP00877	Maya1	1627284	0.214389	0.000305795
Maya	HGDP00877	Maya2	1630626	0.215391	0.000302564
Maya	Maya1	Maya2	1888013	0.181351	0.000299362
