## Supplementary_Table_S13_hapROH for "Demographic history and genetic structure in pre-Hispanic Central Mexico"

### Sheet: Pre-Hispanic
Sample_ID	Number_of_intersected_sites_with_1240K_Panel	Included_for_hapROH_analysis	Reference
F9_ST_a	470107	Yes	This study
2417Q_TOL_b	1136281	Yes	This study
2417J_TOL_a	897152	Yes	This study
333B_TOL_a	1027869	Yes	This study
E8_CdV_b	369504	Yes	This study
B03	370026	Yes	Scheib et al., 2018
IPK12	1146413	Yes	de la Fuente et al., 2018
IPK13	1104753	Yes	de la Fuente et al., 2018
IPY08	1001136	Yes	de la Fuente et al., 2018
IPY10	1147631	Yes	de la Fuente et al., 2018

### Sheet: Present-day NatMex
Sample_ID	Population	Number_of_intersected_sites_with_1240K_Panel	Included_for_hapROH_analysis	Reference
Pima1_SGDP	Akimel O'odham	1135316	Yes	Mallick et al., 2016
Pima2_SGDP	Akimel O'odham	1135168	Yes	Mallick et al., 2016
Nahua02_SGDP	Nahua	1135285	Yes	Mallick et al., 2016
Nahua20_SGDP	Nahua	1135282	Yes	Mallick et al., 2016
Mixtec1_SGDP	Mixtec	1135321	Yes	Mallick et al., 2016
Mixtec2_SGDP	Mixtec	1135285	Yes	Mallick et al., 2016
Mixe1_SGDP	Mixe	1135048	Yes	Mallick et al., 2016
Mixe2_SGDP	Mixe	1135240	Yes	Mallick et al., 2016
Mixe3_SGDP	Mixe	1121826	Yes	Mallick et al., 2016
Zapotec1_SGDP	Zapotec	1135228	Yes	Mallick et al., 2016
Zapotec2_SGDP	Zapotec	1135273	Yes	Mallick et al., 2016
Maya1	Maya	1135229	Yes	Mallick et al., 2016
Maya2	Maya	1135269	Yes	Mallick et al., 2016
HGDP01037	Akimel O'odham	1127575	Yes	Bergström et al., 2020
HGDP01041	Akimel O'odham	1133792	Yes	Bergström et al., 2020
HGDP01043	Akimel O'odham	1124695	Yes	Bergström et al., 2020
HGDP01050	Akimel O'odham	1124900	Yes	Bergström et al., 2020
HGDP01051	Akimel O'odham	1133624	Yes	Bergström et al., 2020
HGDP01053	Akimel O'odham	1133779	Yes	Bergström et al., 2020
HGDP01055	Akimel O'odham	1133711	Yes	Bergström et al., 2020
HGDP01056	Akimel O'odham	1133549	Yes	Bergström et al., 2020
HGDP01057	Akimel O'odham	1133650	Yes	Bergström et al., 2020
HGDP01058	Akimel O'odham	1133507	Yes	Bergström et al., 2020
HGDP01059	Akimel O'odham	1133522	Yes	Bergström et al., 2020
HGDP01060	Akimel O'odham	1132472	Yes	Bergström et al., 2020
HGDP00854	Maya	1133535	Yes	Bergström et al., 2020
HGDP00856	Maya	1126480	Yes	Bergström et al., 2020
HGDP00858	Maya	1133792	Yes	Bergström et al., 2020
HGDP00859	Maya	1133549	Yes	Bergström et al., 2020
HGDP00860	Maya	1132390	Yes	Bergström et al., 2020
HGDP00861	Maya	1133832	Yes	Bergström et al., 2020
HGDP00862	Maya	1133524	Yes	Bergström et al., 2020
HGDP00863	Maya	1133554	Yes	Bergström et al., 2020
HGDP00864	Maya	1133810	Yes	Bergström et al., 2020
HGDP00865	Maya	1133568	Yes	Bergström et al., 2020
HGDP00868	Maya	1133750	Yes	Bergström et al., 2020
HGDP00869	Maya	1133761	Yes	Bergström et al., 2020
HGDP00870	Maya	1133637	Yes	Bergström et al., 2020
HGDP00871	Maya	1133838	Yes	Bergström et al., 2020
HGDP00872	Maya	1133724	Yes	Bergström et al., 2020
HGDP00873	Maya	1133458	Yes	Bergström et al., 2020
HGDP00875	Maya	1133845	Yes	Bergström et al., 2020
HGDP00876	Maya	1133782	Yes	Bergström et al., 2020
HGDP00877	Maya	1124322	Yes	Bergström et al., 2020
