## Supplementary_Table_S14_F3outgroup_prehispanic-prehispanic for "Demographic history and genetic structure in pre-Hispanic Central Mexico"

### Sheet: F3(Test,Pop1;YRI)
Source_1	Source_2	Target	f_3	std_err	Z	SNPs
F9_ST_a	11R_R_b	YRI	0.22544	0.015609	14.442	2929
F9_ST_a	2417J_TOL_a	YRI	0.262858	0.003507	74.944	266041
F9_ST_a	2417Q_TOL_b	YRI	0.269429	0.003631	74.2	336909
F9_ST_a	333B_TOL_a	YRI	0.264909	0.003581	73.979	302839
F9_ST_a	Anzick	YRI	0.258924	0.003588	72.162	337918
F9_ST_a	Athabascan	YRI	0.240017	0.00343	69.968	340941
F9_ST_a	Belice	YRI	0.247271	0.00415	59.578	75591
F9_ST_a	California	YRI	0.267694	0.002782	96.224	348592
F9_ST_a	E19_CdV_b	YRI	0.258545	0.00821	31.49	12867
F9_ST_a	E2_Mich_b	YRI	0.250161	0.012743	19.631	5272
F9_ST_a	E4_CdV_b	YRI	0.261133	0.011697	22.325	5481
F9_ST_a	E4_Mich_b	YRI	0.250559	0.01049	23.886	7178
F9_ST_a	E7_CdV_b	YRI	0.256906	0.008331	30.838	12332
F9_ST_a	E8_CdV_b	YRI	0.266236	0.003959	67.24	110135
F9_ST_a	MOM6_ST_a	YRI	0.301623	0.01312	22.99	4578
F9_ST_a	Ontario	YRI	0.251392	0.003434	73.196	293384
F9_ST_a	Patagonia	YRI	0.26675	0.003205	83.233	345351
F9_ST_a	Pericu	YRI	0.266758	0.00363	73.491	160571
F9_ST_a	Saqqaq	YRI	0.198934	0.003135	63.457	310564
F9_ST_a	USR1	YRI	0.222438	0.00342	65.038	341076
MOM6_ST_a	11R_R_b	YRI	0.158454	0.105203	1.506	50
MOM6_ST_a	2417J_TOL_a	YRI	0.267184	0.012423	21.507	4851
MOM6_ST_a	2417Q_TOL_b	YRI	0.259483	0.011596	22.377	6132
MOM6_ST_a	333B_TOL_a	YRI	0.273595	0.011837	23.114	5526
MOM6_ST_a	Anzick	YRI	0.245052	0.011406	21.485	6132
MOM6_ST_a	Athabascan	YRI	0.239742	0.011201	21.403	6188
MOM6_ST_a	Belice	YRI	0.250962	0.02115	11.866	1460
MOM6_ST_a	California	YRI	0.265106	0.007825	33.877	6339
MOM6_ST_a	E19_CdV_b	YRI	0.324511	0.053461	6.07	255
MOM6_ST_a	E2_Mich_b	YRI	0.254057	0.072379	3.51	104
MOM6_ST_a	E4_CdV_b	YRI	0.263336	0.090171	2.92	101
MOM6_ST_a	E4_Mich_b	YRI	0.117695	0.066885	1.76	131
MOM6_ST_a	E7_CdV_b	YRI	0.298552	0.056787	5.257	227
MOM6_ST_a	E8_CdV_b	YRI	0.250555	0.019232	13.028	2058
MOM6_ST_a	F9_ST_a	YRI	0.301623	0.01312	22.99	4578
MOM6_ST_a	Ontario	YRI	0.264615	0.011997	22.058	5393
MOM6_ST_a	Patagonia	YRI	0.269503	0.008805	30.606	6273
MOM6_ST_a	Pericu	YRI	0.245224	0.015416	15.907	2945
MOM6_ST_a	Saqqaq	YRI	0.198981	0.011049	18.008	5697
MOM6_ST_a	USR1	YRI	0.23867	0.011428	20.885	6183
11R_R_b	2417J_TOL_a	YRI	0.276124	0.015867	17.402	3112
11R_R_b	2417Q_TOL_b	YRI	0.267051	0.01374	19.436	3908
11R_R_b	333B_TOL_a	YRI	0.246271	0.014695	16.759	3550
11R_R_b	Anzick	YRI	0.244382	0.013481	18.128	3912
11R_R_b	Athabascan	YRI	0.222241	0.013848	16.049	3944
11R_R_b	Belice	YRI	0.236722	0.025292	9.36	938
11R_R_b	California	YRI	0.262935	0.01001	26.268	4011
11R_R_b	E19_CdV_b	YRI	0.226417	0.061435	3.686	201
11R_R_b	E2_Mich_b	YRI	0.231959	0.088501	2.621	79
11R_R_b	E4_CdV	YRI	0.230363	0.102169	2.255	83
11R_R_b	E4_Mich_b	YRI	0.249698	0.074921	3.333	128
11R_R_b	E7_CdV_b	YRI	0.275743	0.059854	4.607	198
11R_R_b	E8_CdV_b	YRI	0.286058	0.02296	12.459	1518
11R_R_b	F9_ST_a	YRI	0.22544	0.015609	14.442	2929
11R_R_b	MOM6_ST_a	YRI	0.158454	0.105203	1.506	50
11R_R_b	Ontario	YRI	0.259487	0.015163	17.113	3401
11R_R_b	Patagonia	YRI	0.278102	0.011358	24.485	3997
11R_R_b	Pericu	YRI	0.241123	0.018611	12.956	1901
11R_R_b	Raramuri	YRI	0.259453	0.009897	26.216	4058
11R_R_b	Saqqaq	YRI	0.194079	0.013163	14.745	3693
11R_R_b	USR1	YRI	0.217771	0.014452	15.069	3943
2417Q_TOL_b	11R_R_b	YRI	0.267051	0.01374	19.436	3908
2417Q_TOL_b	2417J_TOL_a	YRI	0.293536	0.003819	76.856	365066
2417Q_TOL_b	333B_TOL_a	YRI	0.287954	0.00376	76.586	416709
2417Q_TOL_b	Anzick	YRI	0.264991	0.003774	70.219	467147
2417Q_TOL_b	Athabascan	YRI	0.24621	0.003402	72.378	472070
2417Q_TOL_b	Belice	YRI	0.257925	0.003641	70.834	100668
2417Q_TOL_b	California	YRI	0.275196	0.002823	97.5	482436
2417Q_TOL_b	E19_CdV_b	YRI	0.270221	0.007507	35.994	16733
2417Q_TOL_b	E2_Mich_b	YRI	0.270435	0.010304	26.246	6851
2417Q_TOL_b	E4_CdV_b	YRI	0.279971	0.010799	25.927	7406
2417Q_TOL_b	E4_Mich_b	YRI	0.277213	0.009788	28.322	9569
2417Q_TOL_b	E7_CdV_b	YRI	0.265443	0.007734	34.324	16392
2417Q_TOL_b	E8_CdV_b	YRI	0.27545	0.003991	69.015	148160
2417Q_TOL_b	F9_ST_a	YRI	0.269429	0.003631	74.2	336909
2417Q_TOL_b	MOM6_ST_a	YRI	0.259483	0.011596	22.377	6132
2417Q_TOL_b	Ontario	YRI	0.254026	0.003522	72.119	404562
2417Q_TOL_b	Patagonia	YRI	0.278327	0.00316	88.086	477957
2417Q_TOL_b	Pericu	YRI	0.270828	0.003443	78.665	217683
2417Q_TOL_b	Raramuri	YRI	0.278303	0.002841	97.971	485796
2417Q_TOL_b	Saqqaq	YRI	0.204064	0.003011	67.767	425456
2417Q_TOL_b	USR1	YRI	0.227947	0.003361	67.817	472317
2417J_TOL_a	11R_R_b	YRI	0.276124	0.015867	17.402	3112
2417J_TOL_a	2417Q_TOL_b	YRI	0.293536	0.003819	76.856	365066
2417J_TOL_a	333B_TOL_a	YRI	0.310541	0.004331	71.701	327250
2417J_TOL_a	Anzick	YRI	0.265039	0.003591	73.808	366164
2417J_TOL_a	Athabascan	YRI	0.244349	0.003365	72.619	369610
2417J_TOL_a	Belice	YRI	0.255364	0.003778	67.584	80823
2417J_TOL_a	California	YRI	0.268018	0.002703	99.153	377698
2417J_TOL_a	E19_CdV_b	YRI	0.27158	0.008194	33.144	13392
2417J_TOL_a	E2_Mich_b	YRI	0.259377	0.012477	20.789	5460
2417J_TOL_a	E4_CdV_b	YRI	0.265975	0.012381	21.482	5860
2417J_TOL_a	E4_Mich_b	YRI	0.271526	0.010446	25.992	7526
2417J_TOL_a	E7_CdV_b	YRI	0.256697	0.00841	30.521	13050
2417J_TOL_a	E8_CdV_b	YRI	0.273093	0.004048	67.456	117840
2417J_TOL_a	F9_ST_a	YRI	0.262858	0.003507	74.944	266041
2417J_TOL_a	MOM6_ST_a	YRI	0.267184	0.012423	21.507	4851
2417J_TOL_a	Ontario	YRI	0.252719	0.003403	74.272	317841
2417J_TOL_a	Patagonia	YRI	0.273327	0.002962	92.274	374234
2417J_TOL_a	Pericu	YRI	0.260054	0.003283	79.216	172869
2417J_TOL_a	Saqqaq	YRI	0.201131	0.003068	65.567	335155
2417J_TOL_a	USR1	YRI	0.223373	0.003417	65.367	369759
333B_TOL_a	11R_R_b	YRI	0.246271	0.014695	16.759	3550
333B_TOL_a	2417J_TOL_a	YRI	0.310541	0.004331	71.701	327250
333B_TOL_a	2417Q_TOL_b	YRI	0.287954	0.00376	76.586	416709
333B_TOL_a	Anzick	YRI	0.269248	0.003818	70.519	417937
333B_TOL_a	Athabascan	YRI	0.242486	0.003393	71.457	421962
333B_TOL_a	Belice	YRI	0.259859	0.003504	74.156	92031
333B_TOL_a	California	YRI	0.269855	0.002814	95.892	431210
333B_TOL_a	E19_CdV_b	YRI	0.266858	0.00783	34.081	15161
333B_TOL_a	E2_Mich_b	YRI	0.261848	0.01192	21.968	6191
333B_TOL_a	E4_CdV_b	YRI	0.285226	0.01089	26.192	6710
333B_TOL_a	E4_Mich_b	YRI	0.263544	0.00995	26.488	8603
333B_TOL_a	E7_CdV_b	YRI	0.259581	0.007902	32.852	14805
333B_TOL_a	E8_CdV_b	YRI	0.271949	0.003794	71.674	133794
333B_TOL_a	F9_ST_a	YRI	0.264909	0.003581	73.979	302839
333B_TOL_a	MOM6_ST_b	YRI	0.273595	0.011837	23.114	5526
333B_TOL_a	Ontario	YRI	0.254868	0.003525	72.294	362385
333B_TOL_a	Patagonia	YRI	0.275654	0.002949	93.468	427232
333B_TOL_a	Pericu	YRI	0.261581	0.003476	75.246	196552
333B_TOL_a	Saqqaq	YRI	0.201774	0.003324	60.696	382653
333B_TOL_a	USR1	YRI	0.224038	0.003407	65.75	422137
E4_CdV_b	11R_R_b	YRI	0.230363	0.102169	2.255	83
E4_CdV_b	2417J_TOL_a	YRI	0.265975	0.012381	21.482	5860
E4_CdV_b	2417Q_TOL_b	YRI	0.279971	0.010799	25.927	7406
E4_CdV_b	333B_TOL_a	YRI	0.285226	0.01089	26.192	6710
E4_CdV_b	Anzick	YRI	0.256533	0.010876	23.587	7427
E4_CdV_b	Athabascan	YRI	0.232112	0.01024	22.667	7481
E4_CdV_b	Belice	YRI	0.217358	0.017285	12.575	1864
E4_CdV_b	California	YRI	0.267465	0.007487	35.726	7657
E4_CdV_b	E19_CdV_b	YRI	0.222238	0.043156	5.15	330
E4_CdV_b	E2_Mich_b	YRI	0.27892	0.07277	3.833	136
E4_CdV_b	E4_Mich_b	YRI	0.349441	0.067671	5.164	169
E4_CdV_b	E7_CdV_b	YRI	0.206786	0.0473	4.372	326
E4_CdV_b	E8_CdV_b	YRI	0.326933	0.017576	18.601	2599
E4_CdV_b	F9_ST_a	YRI	0.261133	0.011697	22.325	5481
E4_CdV_b	MOM6_ST_a	YRI	0.263336	0.090171	2.92	101
E4_CdV_b	Ontario	YRI	0.258589	0.010839	23.857	6425
E4_CdV_b	Patagonia	YRI	0.270496	0.008827	30.643	7605
E4_CdV_b	Pericu	YRI	0.253568	0.014964	16.945	3604
E4_CdV_b	Saqqaq	YRI	0.21001	0.010255	20.479	6932
E4_CdV_b	USR1	YRI	0.216674	0.010194	21.254	7481
E7_CdV_b	11R_R_b	YRI	0.275743	0.059854	4.607	198
E7_CdV_b	2417J_TOL_a	YRI	0.256697	0.00841	30.521	13050
E7_CdV_b	2417Q_TOL_b	YRI	0.265443	0.007734	34.324	16392
E7_CdV_b	333B_TOL_a	YRI	0.259581	0.007902	32.852	14805
E7_CdV_b	Anzick	YRI	0.259661	0.00778	33.375	16442
E7_CdV_b	Athabascan	YRI	0.223431	0.007332	30.472	16540
E7_CdV_b	Belice	YRI	0.254983	0.013537	18.836	3466
E7_CdV_b	California	YRI	0.260913	0.005548	47.032	16887
E7_CdV_b	E19_CdV_b	YRI	0.318838	0.023968	13.303	1487
E7_CdV_b	E2_Mich_b	YRI	0.247439	0.043169	5.732	426
E7_CdV_b	E4_CdV_b	YRI	0.206786	0.0473	4.372	326
E7_CdV_b	E4_Mich_b	YRI	0.257047	0.033649	7.639	648
E7_CdV_b	E8_CdV_b	YRI	0.264293	0.011376	23.232	6766
E7_CdV_b	F9_ST_a	YRI	0.256906	0.008331	30.838	12332
E7_CdV_b	MOM6_ST_a	YRI	0.298552	0.056787	5.257	227
E7_CdV_b	Ontario	YRI	0.249051	0.008426	29.558	14246
E7_CdV_b	Patagonia	YRI	0.265664	0.006314	42.077	16715
E7_CdV_b	Pericu	YRI	0.252401	0.009787	25.788	7905
E7_CdV_b	Saqqaq	YRI	0.197722	0.007366	26.844	15326
E7_CdV_b	USR1	YRI	0.216592	0.007822	27.69	16532
E8_CdV_b	11R_R_b	YRI	0.286058	0.02296	12.459	1518
E8_CdV_b	2417J_TOL_a	YRI	0.273093	0.004048	67.456	117840
E8_CdV_b	2417Q_TOL_b	YRI	0.27545	0.003991	69.015	148160
E8_CdV_b	333B_TOL_a	YRI	0.271949	0.003794	71.674	133794
E8_CdV_b	Anzick	YRI	0.263326	0.00395	66.658	148619
E8_CdV_b	Athabascan	YRI	0.239186	0.003994	59.886	149678
E8_CdV_b	Belice	YRI	0.254903	0.004967	51.323	34704
E8_CdV_b	California	YRI	0.267367	0.002986	89.527	152873
E8_CdV_b	E19_CdV_b	YRI	0.261988	0.010307	25.419	7293
E8_CdV_b	E2_Mich_b	YRI	0.268754	0.017076	15.739	2710
E8_CdV_b	E4_CdV_b	YRI	0.326933	0.017576	18.601	2599
E8_CdV_b	E4_Mich_b	YRI	0.274389	0.013856	19.803	3824
E8_CdV_b	E7_CdV_b	YRI	0.264293	0.011376	23.232	6766
E8_CdV_b	F9_ST_a	YRI	0.266236	0.003959	67.24	110135
E8_CdV_b	MOM6_ST_a	YRI	0.250555	0.019232	13.028	2058
E8_CdV_b	Ontario	YRI	0.251114	0.003783	66.373	128890
E8_CdV_b	Patagonia	YRI	0.266304	0.003155	84.41	151455
E8_CdV_b	Pericu	YRI	0.265284	0.004345	61.048	71325
E8_CdV_b	Saqqaq	YRI	0.194398	0.00343	56.67	138831
E8_CdV_b	USR1	YRI	0.222427	0.004112	54.091	149640
E19_CdV_b	11R_R_b	YRI	0.226417	0.061435	3.686	201
E19_CdV_b	2417J_TOL_a	YRI	0.27158	0.008194	33.144	13392
E19_CdV_b	2417Q_TOL_b	YRI	0.270221	0.007507	35.994	16733
E19_CdV_b	333B_TOL_a	YRI	0.266858	0.00783	34.081	15161
E19_CdV_b	Anzick	YRI	0.256251	0.007788	32.903	16771
E19_CdV_b	Athabascan	YRI	0.23024	0.007355	31.306	16899
E19_CdV_b	Belice	YRI	0.23123	0.013874	16.666	3549
E19_CdV_b	California	YRI	0.261026	0.005318	49.085	17246
E19_CdV_b	E2_Mich_b	YRI	0.242422	0.03962	6.119	490
E19_CdV_b	E4_CdV_b	YRI	0.222238	0.043156	5.15	330
E19_CdV_b	E4_Mich_b	YRI	0.283104	0.03183	8.894	718
E19_CdV_b	E7_CdV_b	YRI	0.318838	0.023968	13.303	1487
E19_CdV_b	E8_CdV_b	YRI	0.261988	0.010307	25.419	7293
E19_CdV_b	F9_ST_a	YRI	0.258545	0.00821	31.49	12867
E19_CdV_b	MOM6_ST_a	YRI	0.324511	0.053461	6.07	255
E19_CdV_b	Ontario	YRI	0.240033	0.008195	29.29	14499
E19_CdV_b	Patagonia	YRI	0.263662	0.006219	42.397	17112
E19_CdV_b	Pericu	YRI	0.258797	0.009741	26.567	8132
E19_CdV_b	Saqqaq	YRI	0.1962	0.007242	27.093	15829
E19_CdV_b	USR1	YRI	0.21812	0.007512	29.036	16892
E2_Mich_b	11R_R_b	YRI	0.231959	0.088501	2.621	79
E2_Mich_b	2417J_TOL_a	YRI	0.259377	0.012477	20.789	5460
E2_Mich_b	2417Q_TOL_b	YRI	0.270435	0.010304	26.246	6851
E2_Mich_b	333B_TOL_a	YRI	0.261848	0.01192	21.968	6191
E2_Mich_b	Anzick	YRI	0.276241	0.010722	25.764	6867
E2_Mich_b	Athabascan	YRI	0.235767	0.011285	20.892	6919
E2_Mich_b	Belice	YRI	0.229361	0.019552	11.731	1507
E2_Mich_b	California	YRI	0.261054	0.007676	34.011	7057
E2_Mich_b	E19_CdV_b	YRI	0.242422	0.03962	6.119	490
E2_Mich_b	E4_CdV_b	YRI	0.27892	0.07277	3.833	136
E2_Mich_b	E4_Mich_b	YRI	0.679945	0.031306	21.719	946
E2_Mich_b	E7_CdV_b	YRI	0.247439	0.043169	5.732	426
E2_Mich_b	E8_CdV_b	YRI	0.268754	0.017076	15.739	2710
E2_Mich_b	F9_ST_a	YRI	0.250161	0.012743	19.631	5272
E2_Mich_b	MOM6_ST_a	YRI	0.254057	0.072379	3.51	104
E2_Mich_b	Ontario	YRI	0.261783	0.011269	23.23	5982
E2_Mich_b	Patagonia	YRI	0.263127	0.008936	29.446	6984
E2_Mich_b	Pericu	YRI	0.282724	0.01554	18.193	3259
E2_Mich_b	Raramuri	YRI	0.266118	0.007841	33.94	7115
E2_Mich_b	Saqqaq	YRI	0.183664	0.010693	17.176	6419
E2_Mich_b	USR1	YRI	0.228922	0.010573	21.652	6907
E4_Mich_b	11R_R_b	YRI	0.249698	0.074921	3.333	128
E4_Mich_b	2417J_TOL_a	YRI	0.271526	0.010446	25.992	7526
E4_Mich_b	2417Q_TOL_b	YRI	0.277213	0.009788	28.322	9569
E4_Mich_b	333B_TOL_a	YRI	0.263544	0.00995	26.488	8603
E4_Mich_b	Anzick	YRI	0.268385	0.009249	29.018	9606
E4_Mich_b	Athabascan	YRI	0.242586	0.009693	25.026	9685
E4_Mich_b	Belice	YRI	0.292077	0.019631	14.878	1918
E4_Mich_b	California	YRI	0.266659	0.006998	38.103	9883
E4_Mich_b	E19_CdV_b	YRI	0.283104	0.03183	8.894	718
E4_Mich_b	E2_Mich_b	YRI	0.679945	0.031306	21.719	946
E4_Mich_b	E4_CdV_b	YRI	0.349441	0.067671	5.164	169
E4_Mich_b	E7_CdV_b	YRI	0.257047	0.033649	7.639	648
E4_Mich_b	E8_CdV_b	YRI	0.274389	0.013856	19.803	3824
E4_Mich_b	F9_ST_a	YRI	0.250559	0.01049	23.886	7178
E4_Mich_b	MOM6_ST_a	YRI	0.117695	0.066885	1.76	131
E4_Mich_b	Ontario	YRI	0.260071	0.010342	25.146	8259
E4_Mich_b	Patagonia	YRI	0.271626	0.007346	36.976	9784
E4_Mich_b	Pericu	YRI	0.280816	0.013477	20.836	4499
E4_Mich_b	Saqqaq	YRI	0.18909	0.008795	21.499	8832
E4_Mich_b	USR1	YRI	0.233339	0.009134	25.545	9669
